# Fecal microbial transfer and complex carbohydrates mediate protection against COPD

**DOI:** 10.1101/2023.10.16.562613

**Authors:** Kurtis F. Budden, Shakti D. Shukla, Kate L. Bowerman, Shaan Gellatly, David L.A. Wood, Nancy Lachner, Sobia Idrees, Vyoma K. Patel, Alen Faiz, Saima Firdous Rehman, Chantal Donovan, Charlotte A. Alemao, SJ Shen, Kanth S. Vanka, Jazz Mason, Tatt Jhong Haw, Michael Fricker, Simon Keely, Nicole G. Hansbro, Gabrielle T. Belz, Jay C. Horvat, Thomas M. Ashhurst, Caryn van Vreden, Helen M. McGuire, Barbara Fazekas de St Groth, Nicholas J.C. King, Ben Crossett, Stuart J. Cordwel, Lorenzo Bonaguro, Joachim L. Schultze, Samuel C Forster, Matthew A. Cooper, Leopoldo N. Segal, Annalicia Vaughan, Peter F. Collins, Rayleen V. Bowman, Kwun M. Fong, Ian A. Yang, Peter A. Wark, Paul G. Dennis, Philip Hugenholtz, Philip M. Hansbro

## Abstract

**Objective:** Chronic obstructive pulmonary disease (COPD) is a major cause of global illness and death, most commonly caused by cigarette smoke. The mechanisms of pathogenesis remain poorly understood, limiting the development of effective therapies. The gastrointestinal microbiome has been implicated in chronic lung diseases *via* the gut-lung axis, but its role is unclear.

**Design:** Using an *in vivo* mouse model of cigarette smoke-induced COPD and fecal microbial transfer (FMT), we characterized the fecal microbiota using metagenomics, proteomics and metabolomics. Findings were correlated with airway and systemic inflammation, lung and gut histopathology, and lung function. Complex carbohydrates were assessed in mice using a high resistant starch diet, and in sixteen COPD patients using a randomized, double-blind, placebo-controlled pilot study of inulin supplementation.

**Results:** FMT alleviated hallmark features of COPD (inflammation, alveolar destruction, impaired lung function), gastrointestinal pathology and systemic immune changes. Protective effects were additive to smoking cessation. Disease features correlated with the relative abundance of *Muribaculaceae, Desulfovibrionaceae* and *Lachnospiraceae* family members. Proteomics and metabolomics identified downregulation of glucose and starch metabolism in cigarette smoke-associated microbiota, and supplementation of mice or human patients with complex carbohydrates improved disease outcomes.

**Conclusion:** The gut microbiome contributes to COPD pathogenesis and can be targeted therapeutically.

**What is already known on this topic:**

- Changes in gut microbiota are associated with COPD but the underlying host and microbial mechanisms are unclear, limiting the therapeutic applications.

**What this study adds:**

- Microbiome composition and metabolism is reproducibly correlated with lung and gastrointestinal pathology in experimental COPD.
- Microbiome modifying interventions effectively alleviate disease, including protective effects supplementing smoking cessation.
- Nutritional interventions targeting the microbiome in COPD patients demonstrate efficacy in a small pilot study.

**How this study might affect research, practice or policy:**

- Microbiome-targeting therapeutics and nutritional interventions may be developed for COPD, including as supplements to smoking cessation.
