## Supplementary material for "Fecal microbial transfer and complex carbohydrates mediate protection against COPD": Table S1

### Sheet: Table S1
Table S1. Metagenomic sequencing data summary
sample	timepoint	treatment	mouse_id	total_reads	non_mouse_reads	ncbi_biosample
SB7047	Week 0	Air	M1-1	30359872	29085116	SAMN19865419
SB7048	Week 0	Air	M1-3	29411742	28982898	SAMN19865420
SB7049	Week 0	Air	M1-4	13202832	13120878	SAMN19865421
SB7050	Week 0	Air	M1-6	24472938	21770376	SAMN19865422
SB7051	Week 0	Air	M1-7	17024772	14115700	SAMN19865423
SB7052	Week 0	Air	M1-8	28062056	23857680	SAMN19865424
SB7053	Week 0	AirsmkFT	M2-1	31111922	28562344	SAMN19865425
SB7054	Week 0	AirsmkFT	M2-2	29556376	28576080	SAMN19865426
SB7055	Week 0	AirsmkFT	M2-3	27503590	26669896	SAMN19865427
SB7056	Week 0	AirsmkFT	M2-4	53882546	50493282	SAMN19865428
SB7057	Week 0	AirsmkFT	M2-5	31866786	31239498	SAMN19865429
SB7058	Week 0	AirsmkFT	M2-7	46421396	45739388	SAMN19865430
SB7059	Week 0	AirsmkFT	M2-8	31907116	31054354	SAMN19865431
SB7060	Week 0	12wksmk	M3-1	24344634	24049254	SAMN19865432
SB7061	Week 0	12wksmk	M3-2	20070494	19771070	SAMN19865433
SB7062	Week 0	12wksmk	M3-4	24871576	24288296	SAMN19865434
SB7063	Week 0	12wksmk	M3-5	17067512	16632010	SAMN19865435
SB7064	Week 0	12wksmk	M3-6	23035584	16570540	SAMN19865436
SB7065	Week 0	12wksmk	M3-7	11929698	11823040	SAMN19865437
SB7066	Week 0	12wksmk	M3-8	16035962	15618784	SAMN19865438
SB7067	Week 0	12wksmkairFT	M4-1	19551626	19372940	SAMN19865439
SB7068	Week 0	12wksmkairFT	M4-4	14262396	14142582	SAMN19865440
SB7069	Week 0	12wksmkairFT	M4-5	21072242	20020944	SAMN19865441
SB7070	Week 0	12wksmkairFT	M4-6	17997446	16950874	SAMN19865442
SB7071	Week 0	12wksmkairFT	M4-7	27573396	26787420	SAMN19865443
SB7072	Week 0	12wksmkairFT	M4-8	19164796	16998266	SAMN19865444
SB7073	Week 0	8wksmk4wkrest	M5-1	11575400	11202300	SAMN19865445
SB7074	Week 0	8wksmk4wkrest	M5-2	14913064	13878776	SAMN19865446
SB7075	Week 0	8wksmk4wkrest	M5-3	17652790	16643660	SAMN19865447
SB7076	Week 0	8wksmk4wkrest	M5-5	34970926	33641676	SAMN19865448
SB7077	Week 0	8wksmk4wkrest	M5-6	42151166	41990220	SAMN19865449
SB7078	Week 0	8wksmk4wkrest	M5-7	10297588	9571672	SAMN19865450
SB7079	Week 0	8wksmk4wkrest	M5-8	14793444	14680772	SAMN19865451
SB7080	Week 0	8wksmk4wkrestairFT	M6-1	15163230	12273490	SAMN19865452
SB7081	Week 0	8wksmk4wkrestairFT	M6-2	14409552	14308312	SAMN19865453
SB7082	Week 0	8wksmk4wkrestairFT	M6-3	20621300	19932564	SAMN19865454
SB7083	Week 0	8wksmk4wkrestairFT	M6-4	13545334	12532752	SAMN19865455
SB7084	Week 0	8wksmk4wkrestairFT	M6-5	13146046	12885408	SAMN19865456
SB7085	Week 0	8wksmk4wkrestairFT	M6-6	9156060	9049782	SAMN19865457
SB7086	Week 0	8wksmk4wkrestairFT	M6-7	11679782	11202670	SAMN19865458
SB7087	Week 0	8wksmk4wkrestairFT	M6-8	14378316	14012048	SAMN19865459
SB7088	Week 12	Air	M1-1	15980246	14387536	SAMN19865460
SB7089	Week 12	Air	M1-3	11832062	11528530	SAMN19865461
SB7090	Week 12	Air	M1-4	14228304	13938022	SAMN19865462
SB7091	Week 12	Air	M1-6	22863608	22502016	SAMN19865463
SB7092	Week 12	Air	M1-7	23179218	22216114	SAMN19865464
SB7093	Week 12	Air	M1-8	18921932	18548664	SAMN19865465
SB7094	Week 12	AirsmkFT	M2-1	27262962	26933432	SAMN19865466
SB7095	Week 12	AirsmkFT	M2-2	14039352	13504754	SAMN19865467
SB7096	Week 12	AirsmkFT	M2-3	22599682	22147424	SAMN19865468
SB7097	Week 12	AirsmkFT	M2-4	39139244	38856754	SAMN19865469
SB7098	Week 12	AirsmkFT	M2-5	27833408	25066918	SAMN19865470
SB7099	Week 12	AirsmkFT	M2-7	21084316	20882618	SAMN19865471
SB7100	Week 12	AirsmkFT	M2-8	18595862	18104460	SAMN19865472
SB7101	Week 12	12wksmk	M3-1	23308040	22506488	SAMN19865473
SB7102	Week 12	12wksmk	M3-2	19492190	18550960	SAMN19865474
SB7103	Week 12	12wksmk	M3-4	14470208	14099052	SAMN19865475
SB7104	Week 12	12wksmk	M3-5	21928858	21668322	SAMN19865476
SB7105	Week 12	12wksmk	M3-6	28829490	27856482	SAMN19865477
SB7106	Week 12	12wksmk	M3-7	26498326	25412996	SAMN19865478
SB7107	Week 12	12wksmk	M3-8	31676342	30336544	SAMN19865479
SB7108	Week 12	12wksmkairFT	M4-1	60254916	56981678	SAMN19865480
SB7109	Week 12	12wksmkairFT	M4-4	11799330	11484250	SAMN19865481
SB7110	Week 12	12wksmkairFT	M4-5	14311364	13868444	SAMN19865482
SB7111	Week 12	12wksmkairFT	M4-6	13346342	12808452	SAMN19865483
SB7112	Week 12	12wksmkairFT	M4-7	23355552	21256128	SAMN19865484
SB7113	Week 12	12wksmkairFT	M4-8	12954638	12475234	SAMN19865485
SB7114	Week 12	8wksmk4wkrest	M5-1	16910024	16754468	SAMN19865486
SB7115	Week 12	8wksmk4wkrest	M5-2	24873452	24684854	SAMN19865487
SB7116	Week 12	8wksmk4wkrest	M5-3	19386108	18855020	SAMN19865488
SB7117	Week 12	8wksmk4wkrest	M5-5	23760238	22936632	SAMN19865489
SB7118	Week 12	8wksmk4wkrest	M5-6	19863396	19701440	SAMN19865490
SB7119	Week 12	8wksmk4wkrest	M5-7	23682208	23089452	SAMN19865491
SB7120	Week 12	8wksmk4wkrest	M5-8	20823694	20732512	SAMN19865492
SB7121	Week 12	8wksmk4wkrestairFT	M6-1	17703966	17328732	SAMN19865493
SB7122	Week 12	8wksmk4wkrestairFT	M6-2	16409624	16281322	SAMN19865494
SB7123	Week 12	8wksmk4wkrestairFT	M6-3	11633794	11362992	SAMN19865495
SB7124	Week 12	8wksmk4wkrestairFT	M6-4	13457094	13298742	SAMN19865496
SB7125	Week 12	8wksmk4wkrestairFT	M6-5	19665348	19363232	SAMN19865497
SB7126	Week 12	8wksmk4wkrestairFT	M6-6	20507424	19381104	SAMN19865498
SB7127	Week 12	8wksmk4wkrestairFT	M6-7	37409560	36976606	SAMN19865499
SB7128	Week 12	8wksmk4wkrestairFT	M6-8	19593038	19418318	SAMN19865500
