## Supplementary material for "Fecal microbial transfer and complex carbohydrates mediate protection against COPD": Table S4

### Sheet: Table S4
Table S4. Metagenome-assembled genomes recovered from faecal samples
genome	MAG	genome	completeness	contamination	contigs	length	GTDB-Tk R04-RS89	GTDB-Tk R06-RS202	NCBI organism name	BioSample
SB7056_S10_bin_23	FTS01	SB7056_S10_bin_23	81.9	1.53	647	3514085	d__Bacteria;p__Bacteroidota;c__Bacteroidia;o__Bacteroidales;f__Bacteroidaceae;g__Bacteroides;s__Bacteroides acidifaciens	d__Bacteria;p__Bacteroidota;c__Bacteroidia;o__Bacteroidales;f__Bacteroidaceae;g__Bacteroides;s__Bacteroides acidifaciens	Bacteroides acidifaciens
SB7054_S8_bin_8	FTS02	SB7054_S8_bin_8	99.42	0	89	3341462	d__Bacteria;p__Bacteroidota;c__Bacteroidia;o__Bacteroidales;f__Bacteroidaceae;g__Prevotella;s__	d__Bacteria;p__Bacteroidota;c__Bacteroidia;o__Bacteroidales;f__Bacteroidaceae;g__Prevotella;s__Prevotella sp013166545	Prevotella sp.
SB7126_S80_bin_5	FTS03	SB7126_S80_bin_5	99.63	0.56	93	2857200	d__Bacteria;p__Bacteroidota;c__Bacteroidia;o__Bacteroidales;f__Bacteroidaceae;g__Prevotella;s__	d__Bacteria;p__Bacteroidota;c__Bacteroidia;o__Bacteroidales;f__Bacteroidaceae;g__Prevotella;s__Prevotella sp013166515	Prevotella sp.
SB7054_S8_bin_2	FTS04	SB7054_S8_bin_2	99.06	0.63	69	2981312	d__Bacteria;p__Bacteroidota;c__Bacteroidia;o__Bacteroidales;f__Muribaculaceae;g__M3;s__M3 sp001689445	d__Bacteria;p__Bacteroidota;c__Bacteroidia;o__Bacteroidales;f__Muribaculaceae;g__M3;s__M3 sp001689445	Muribaculaceae bacterium
SB7048_S2_bin_10	FTS05	SB7048_S2_bin_10	96.98	0.38	94	2421644	d__Bacteria;p__Bacteroidota;c__Bacteroidia;o__Bacteroidales;f__Muribaculaceae;g__Duncaniella;s__Duncaniella muris	d__Bacteria;p__Bacteroidota;c__Bacteroidia;o__Bacteroidales;f__Muribaculaceae;g__Duncaniella;s__Duncaniella muris	Duncaniella muris
SB7049_S3_bin_6	FTS06	SB7049_S3_bin_6	88.93	0.47	409	2217334	d__Bacteria;p__Bacteroidota;c__Bacteroidia;o__Bacteroidales;f__Muribaculaceae;g__K10;s__	d__Bacteria;p__Bacteroidota;c__Bacteroidia;o__Bacteroidales;f__Muribaculaceae;g__Paramuribaculum;s__	Paramuribaculum sp.
SB7053_S7_bin_2	FTS07	SB7053_S7_bin_2	99.06	0.38	82	2618895	d__Bacteria;p__Bacteroidota;c__Bacteroidia;o__Bacteroidales;f__Muribaculaceae;g__Paramuribaculum;s__Paramuribaculum sp001689535	d__Bacteria;p__Bacteroidota;c__Bacteroidia;o__Bacteroidales;f__Muribaculaceae;g__Paramuribaculum;s__Paramuribaculum sp001689535	Paramuribaculum sp.
SB7071_S25_bin_9	FTS08	SB7071_S25_bin_9	96.49	4.47	253	3197498	d__Bacteria;p__Bacteroidota;c__Bacteroidia;o__Bacteroidales;f__Muribaculaceae;g__Duncaniella;s__Duncaniella sp001689425	d__Bacteria;p__Bacteroidota;c__Bacteroidia;o__Bacteroidales;f__Muribaculaceae;g__Duncaniella;s__Duncaniella dubosii	Duncaniella dubosii
SB7071_S25_bin_12	FTS09	SB7071_S25_bin_12	88.76	4.62	353	2026845	d__Bacteria;p__Bacteroidota;c__Bacteroidia;o__Bacteroidales;f__Muribaculaceae;g__Paramuribaculum;s__Paramuribaculum intestinale	d__Bacteria;p__Bacteroidota;c__Bacteroidia;o__Bacteroidales;f__Muribaculaceae;g__Paramuribaculum;s__Paramuribaculum intestinale	Paramuribaculum intestinale
SB7077_S31_bin_10	FTS10	SB7077_S31_bin_10	97.9	0.83	148	2763904	d__Bacteria;p__Bacteroidota;c__Bacteroidia;o__Bacteroidales;f__Muribaculaceae;g__Duncaniella;s__Duncaniella sp001689575	d__Bacteria;p__Bacteroidota;c__Bacteroidia;o__Bacteroidales;f__Muribaculaceae;g__Duncaniella;s__Duncaniella sp001689575	Duncaniella sp.
SB7098_S52_bin_6	FTS11	SB7098_S52_bin_6	96.23	0.45	153	2779842	d__Bacteria;p__Bacteroidota;c__Bacteroidia;o__Bacteroidales;f__Muribaculaceae;g__Duncaniella;s__Duncaniella sp001689575	d__Bacteria;p__Bacteroidota;c__Bacteroidia;o__Bacteroidales;f__Muribaculaceae;g__Duncaniella;s__Duncaniella sp001689575	Duncaniella sp.
SB7102_S56_bin_9	FTS12	SB7102_S56_bin_9	90.37	1.01	368	2169724	d__Bacteria;p__Bacteroidota;c__Bacteroidia;o__Bacteroidales;f__Muribaculaceae;g__K10;s__K10 sp001689515	d__Bacteria;p__Bacteroidota;c__Bacteroidia;o__Bacteroidales;f__Muribaculaceae;g__Amulumruptor;s__Amulumruptor sp001689515	Amulumruptor sp.
SB7057_S11_bin_14	FTS13	SB7057_S11_bin_14	95.82	0.82	141	2523985	d__Bacteria;p__Bacteroidota;c__Bacteroidia;o__Bacteroidales;f__Muribaculaceae;g__CAG-485;s__	d__Bacteria;p__Bacteroidota;c__Bacteroidia;o__Bacteroidales;f__Muribaculaceae;g__CAG-485;s__CAG-485 sp009775365	Muribaculaceae bacterium
SB7094_S48_bin_2	FTS14	SB7094_S48_bin_2	97.48	0.38	280	3845002	d__Bacteria;p__Bacteroidota;c__Bacteroidia;o__Bacteroidales;f__Muribaculaceae;g__CAG-485;s__	d__Bacteria;p__Bacteroidota;c__Bacteroidia;o__Bacteroidales;f__Muribaculaceae;g__CAG-485;s__CAG-485 sp009775375	Muribaculaceae bacterium
SB7098_S52_bin_10	FTS15	SB7098_S52_bin_10	89.87	0.75	117	2074982	d__Bacteria;p__Bacteroidota;c__Bacteroidia;o__Bacteroidales;f__Muribaculaceae;g__CAG-485;s__CAG-485 sp002491945	d__Bacteria;p__Bacteroidota;c__Bacteroidia;o__Bacteroidales;f__Muribaculaceae;g__CAG-485;s__CAG-485 sp002491945	Muribaculaceae bacterium
SB7107_S61_bin_14	FTS16	SB7107_S61_bin_14	92.87	1.13	154	4355167	d__Bacteria;p__Bacteroidota;c__Bacteroidia;o__Bacteroidales;f__Muribaculaceae;g__CAG-485;s__CAG-485 sp002493045	d__Bacteria;p__Bacteroidota;c__Bacteroidia;o__Bacteroidales;f__Muribaculaceae;g__CAG-485;s__CAG-485 sp002493045	Muribaculaceae bacterium
SB7056_S10_bin_25	FTS17	SB7056_S10_bin_25	81.69	2.96	431	1769417	d__Bacteria;p__Bacteroidota;c__Bacteroidia;o__Bacteroidales;f__Muribaculaceae;g__CAG-873;s__CAG-873 sp002490635	d__Bacteria;p__Bacteroidota;c__Bacteroidia;o__Bacteroidales;f__Muribaculaceae;g__CAG-873;s__CAG-873 sp002490635	Muribaculaceae bacterium
SB7105_S59_bin_9	FTS18	SB7105_S59_bin_9	91.51	0.74	100	2431329	d__Bacteria;p__Bacteroidota;c__Bacteroidia;o__Bacteroidales;f__Muribaculaceae;g__CAG-873;s__	d__Bacteria;p__Bacteroidota;c__Bacteroidia;o__Bacteroidales;f__Muribaculaceae;g__CAG-873;s__	Muribaculaceae bacterium
SB7107_S61_bin_1	FTS19	SB7107_S61_bin_1	97.17	0.58	116	3204752	d__Bacteria;p__Bacteroidota;c__Bacteroidia;o__Bacteroidales;f__Muribaculaceae;g__CAG-873;s__	d__Bacteria;p__Bacteroidota;c__Bacteroidia;o__Bacteroidales;f__Muribaculaceae;g__CAG-873;s__CAG-873 sp009775195	Muribaculaceae bacterium
SB7107_S61_bin_5	FTS20	SB7107_S61_bin_5	85.79	0.38	83	2383389	d__Bacteria;p__Bacteroidota;c__Bacteroidia;o__Bacteroidales;f__Muribaculaceae;g__CAG-873;s__	d__Bacteria;p__Bacteroidota;c__Bacteroidia;o__Bacteroidales;f__Muribaculaceae;g__CAG-873;s__	Muribaculaceae bacterium
SB7108_S62_bin_21	FTS21	SB7108_S62_bin_21	93.46	1.13	226	2370758	d__Bacteria;p__Bacteroidota;c__Bacteroidia;o__Bacteroidales;f__Muribaculaceae;g__CAG-873;s__	d__Bacteria;p__Bacteroidota;c__Bacteroidia;o__Bacteroidales;f__Muribaculaceae;g__CAG-873;s__	Muribaculaceae bacterium
SB7051_S5_bin_8	FTS22	SB7051_S5_bin_8	94.37	0.59	340	2407680	d__Bacteria;p__Bacteroidota;c__Bacteroidia;o__Bacteroidales;f__Muribaculaceae;g__Muribaculum;s__Muribaculum sp002492595	d__Bacteria;p__Bacteroidota;c__Bacteroidia;o__Bacteroidales;f__Muribaculaceae;g__Muribaculum;s__Muribaculum sp002492595	Muribaculum sp.
SB7107_S61_bin_6	FTS23	SB7107_S61_bin_6	98.68	3.21	118	2569291	d__Bacteria;p__Bacteroidota;c__Bacteroidia;o__Bacteroidales;f__Muribaculaceae;g__Muribaculum;s__Muribaculum sp002492595	d__Bacteria;p__Bacteroidota;c__Bacteroidia;o__Bacteroidales;f__Muribaculaceae;g__Muribaculum;s__Muribaculum sp002492595	Muribaculum sp.
SB7107_S61_bin_19	FTS24	SB7107_S61_bin_19	95.69	1.7	175	2617867	d__Bacteria;p__Bacteroidota;c__Bacteroidia;o__Bacteroidales;f__Muribaculaceae;g__Muribaculum;s__Muribaculum arabinoxylanisolvens	d__Bacteria;p__Bacteroidota;c__Bacteroidia;o__Bacteroidales;f__Muribaculaceae;g__Muribaculum;s__Muribaculum arabinoxylanisolvens	Muribaculum arabinoxylanisolvens
SB7108_S62_bin_12	FTS25	SB7108_S62_bin_12	97.55	0.95	88	2788026	d__Bacteria;p__Bacteroidota;c__Bacteroidia;o__Bacteroidales;f__Muribaculaceae;g__Muribaculum;s__Muribaculum intestinale	d__Bacteria;p__Bacteroidota;c__Bacteroidia;o__Bacteroidales;f__Muribaculaceae;g__Muribaculum;s__Muribaculum intestinale	Muribaculum intestinale
SB7056_S10_bin_29	FTS26	SB7056_S10_bin_29	81.97	3.11	557	2361433	d__Bacteria;p__Bacteroidota;c__Bacteroidia;o__Bacteroidales;f__Muribaculaceae;g__UBA7173;s__	d__Bacteria;p__Bacteroidota;c__Bacteroidia;o__Bacteroidales;f__Muribaculaceae;g__UBA7173;s__UBA7173 sp013316675	Muribaculaceae bacterium
SB7071_S25_bin_5	FTS27	SB7071_S25_bin_5	97.44	0	161	2360773	d__Bacteria;p__Bacteroidota;c__Bacteroidia;o__Bacteroidales;f__Muribaculaceae;g__UBA7173;s__UBA7173 sp001689685	d__Bacteria;p__Bacteroidota;c__Bacteroidia;o__Bacteroidales;f__Muribaculaceae;g__UBA7173;s__UBA7173 sp001689685	Muribaculaceae bacterium
SB7047_S1_bin_13	FTS28	SB7047_S1_bin_13	98.8	0	28	1987354	d__Bacteria;p__Bacteroidota;c__Bacteroidia;o__Bacteroidales;f__Rikenellaceae;g__Alistipes;s__Alistipes sp002428825	d__Bacteria;p__Bacteroidota;c__Bacteroidia;o__Bacteroidales;f__Rikenellaceae;g__Alistipes;s__Alistipes sp002428825	Alistipes sp.
SB7058_S12_bin_18	FTS29	SB7058_S12_bin_18	91.75	3.21	260	1824761	d__Bacteria;p__Bacteroidota;c__Bacteroidia;o__Bacteroidales;f__Rikenellaceae;g__Alistipes;s__	d__Bacteria;p__Bacteroidota;c__Bacteroidia;o__Bacteroidales;f__Rikenellaceae;g__Alistipes;s__	Alistipes sp.
SB7074_S28_bin_3	FTS30	SB7074_S28_bin_3	99.04	0.48	31	2209070	d__Bacteria;p__Bacteroidota;c__Bacteroidia;o__Bacteroidales;f__Rikenellaceae;g__Alistipes;s__Alistipes sp002428825	d__Bacteria;p__Bacteroidota;c__Bacteroidia;o__Bacteroidales;f__Rikenellaceae;g__Alistipes;s__Alistipes sp002428825	Alistipes sp.
SB7099_S53_bin_3	FTS31	SB7099_S53_bin_3	99.25	0	65	1942093	d__Bacteria;p__Bacteroidota;c__Bacteroidia;o__Bacteroidales;f__Rikenellaceae;g__Alistipes;s__	d__Bacteria;p__Bacteroidota;c__Bacteroidia;o__Bacteroidales;f__Rikenellaceae;g__Alistipes;s__Alistipes sp003979135	Alistipes sp.
SB7076_S30_bin_11	FTS32	SB7076_S30_bin_11	85.4	0.56	145	1669043	d__Bacteria;p__Bacteroidota;c__Bacteroidia;o__Bacteroidales;f__Rikenellaceae;g__Alistipes;s__Alistipes sp002362235	d__Bacteria;p__Bacteroidota;c__Bacteroidia;o__Bacteroidales;f__Rikenellaceae;g__Alistipes;s__Alistipes sp002362235	Alistipes sp.
SB7108_S62_bin_7	FTS33	SB7108_S62_bin_7	89.2	3.46	744	3956369	d__Bacteria;p__Bacteroidota;c__Bacteroidia;o__Bacteroidales;f__Tannerellaceae;g__Parabacteroides;s__Parabacteroides distasonis	d__Bacteria;p__Bacteroidota;c__Bacteroidia;o__Bacteroidales;f__Tannerellaceae;g__Parabacteroides;s__Parabacteroides distasonis	Parabacteroides distasonis
SB7108_S62_bin_9	FTS34	SB7108_S62_bin_9	95.95	0.71	134	2994692	d__Bacteria;p__Bacteroidota;c__Bacteroidia;o__Bacteroidales;f__UBA932;g__RC9;s__	d__Bacteria;p__Bacteroidota;c__Bacteroidia;o__Bacteroidales;f__UBA932;g__RC9;s__	Bacteroidales bacterium
SB7062_S16_bin_2	FTS35	SB7062_S16_bin_2	98.52	3.38	224	4134270	d__Bacteria;p__Firmicutes_A;c__Clostridia;o__Lachnospirales;f__Lachnospiraceae;g__CAG-303;s__	d__Bacteria;p__Firmicutes_A;c__Clostridia;o__Lachnospirales;f__Lachnospiraceae;g__CAG-303;s__	Lachnospiraceae bacterium
SB7105_S59_bin_3	FTS36	SB7105_S59_bin_3	97.34	0.57	105	3859957	d__Bacteria;p__Firmicutes_A;c__Clostridia;o__Lachnospirales;f__Lachnospiraceae;g__;s__	d__Bacteria;p__Firmicutes_A;c__Clostridia;o__Lachnospirales;f__Lachnospiraceae;g__UBA3282;s__UBA3282 sp009774575	Lachnospiraceae bacterium
SB7108_S62_bin_2	FTS37	SB7108_S62_bin_2	96.64	0	89	2961095	d__Bacteria;p__Firmicutes_A;c__Clostridia;o__Lachnospirales;f__Lachnospiraceae;g__CAG-303;s__	d__Bacteria;p__Firmicutes_A;c__Clostridia;o__Lachnospirales;f__Lachnospiraceae;g__CAG-303;s__	Lachnospiraceae bacterium
SB7121_S75_bin_4	FTS38	SB7121_S75_bin_4	98.28	2.01	53	3145328	d__Bacteria;p__Firmicutes_A;c__Clostridia;o__Lachnospirales;f__Lachnospiraceae;g__CAG-510;s__	d__Bacteria;p__Firmicutes_A;c__Clostridia;o__Lachnospirales;f__Lachnospiraceae;g__CAG-510;s__CAG-510 sp003979355	Lachnospiraceae bacterium
SB7061_S15_bin_9	FTS39	SB7061_S15_bin_9	88.02	2.16	335	2616098	d__Bacteria;p__Firmicutes_A;c__Clostridia;o__Lachnospirales;f__Lachnospiraceae;g__14-2;s__	d__Bacteria;p__Firmicutes_A;c__Clostridia;o__Lachnospirales;f__Lachnospiraceae;g__14-2;s__	Lachnospiraceae bacterium
SB7050_S4_bin_5	FTS40	SB7050_S4_bin_5	98.01	3.33	310	4207362	d__Bacteria;p__Firmicutes_A;c__Clostridia;o__Lachnospirales;f__Lachnospiraceae;g__Acetatifactor;s__	d__Bacteria;p__Firmicutes_A;c__Clostridia;o__Lachnospirales;f__Lachnospiraceae;g__Acetatifactor;s__	Acetatifactor sp.
SB7049_S3_bin_1	FTS41	SB7049_S3_bin_1	97.01	0.93	236	4648610	d__Bacteria;p__Firmicutes_A;c__Clostridia;o__Lachnospirales;f__Lachnospiraceae;g__COE1;s__	d__Bacteria;p__Firmicutes_A;c__Clostridia;o__Lachnospirales;f__Lachnospiraceae;g__COE1;s__COE1 sp009774375	Lachnospiraceae bacterium
SB7054_S8_bin_5	FTS42	SB7054_S8_bin_5	97.59	4.6	207	5544093	d__Bacteria;p__Firmicutes_A;c__Clostridia;o__Lachnospirales;f__Lachnospiraceae;g__COE1;s__COE1 sp002490665	d__Bacteria;p__Firmicutes_A;c__Clostridia;o__Lachnospirales;f__Lachnospiraceae;g__COE1;s__COE1 sp002490665	Lachnospiraceae bacterium
SB7058_S12_bin_11	FTS43	SB7058_S12_bin_11	93.56	0.86	74	3906051	d__Bacteria;p__Firmicutes_A;c__Clostridia;o__Lachnospirales;f__Lachnospiraceae;g__COE1;s__	d__Bacteria;p__Firmicutes_A;c__Clostridia;o__Lachnospirales;f__Lachnospiraceae;g__COE1;s__COE1 sp014239155	Lachnospiraceae bacterium
SB7075_S29_bin_1	FTS44	SB7075_S29_bin_1	98.16	2.59	202	5202154	d__Bacteria;p__Firmicutes_A;c__Clostridia;o__Lachnospirales;f__Lachnospiraceae;g__COE1;s__COE1 sp002358575	d__Bacteria;p__Firmicutes_A;c__Clostridia;o__Lachnospirales;f__Lachnospiraceae;g__COE1;s__COE1 sp002358575	Lachnospiraceae bacterium
SB7093_S47_bin_3	FTS45	SB7093_S47_bin_3	95.86	3.05	284	4616246	d__Bacteria;p__Firmicutes_A;c__Clostridia;o__Lachnospirales;f__Lachnospiraceae;g__COE1;s__COE1 sp000403215	d__Bacteria;p__Firmicutes_A;c__Clostridia;o__Lachnospirales;f__Lachnospiraceae;g__COE1;s__COE1 sp000403215	Lachnospiraceae bacterium
SB7097_S51_bin_13	FTS46	SB7097_S51_bin_13	93.39	3.27	447	3333841	d__Bacteria;p__Firmicutes_A;c__Clostridia;o__Lachnospirales;f__Lachnospiraceae;g__COE1;s__	d__Bacteria;p__Firmicutes_A;c__Clostridia;o__Lachnospirales;f__Lachnospiraceae;g__COE1;s__COE1 sp009774345	Lachnospiraceae bacterium
SB7105_S59_bin_7	FTS47	SB7105_S59_bin_7	97.27	2.59	139	4755784	d__Bacteria;p__Firmicutes_A;c__Clostridia;o__Lachnospirales;f__Lachnospiraceae;g__COE1;s__	d__Bacteria;p__Firmicutes_A;c__Clostridia;o__Lachnospirales;f__Lachnospiraceae;g__COE1;s__COE1 sp009774245	Lachnospiraceae bacterium
SB7115_S69_bin_4	FTS48	SB7115_S69_bin_4	96.82	5.65	293	5726589	d__Bacteria;p__Firmicutes_A;c__Clostridia;o__Lachnospirales;f__Lachnospiraceae;g__COE1;s__COE1 sp000403215	d__Bacteria;p__Firmicutes_A;c__Clostridia;o__Lachnospirales;f__Lachnospiraceae;g__COE1;s__COE1 sp000403215	Lachnospiraceae bacterium
SB7116_S70_bin_1	FTS49	SB7116_S70_bin_1	97.59	1.72	105	4944517	d__Bacteria;p__Firmicutes_A;c__Clostridia;o__Lachnospirales;f__Lachnospiraceae;g__COE1;s__COE1 sp002490665	d__Bacteria;p__Firmicutes_A;c__Clostridia;o__Lachnospirales;f__Lachnospiraceae;g__COE1;s__COE1 sp002490665	Lachnospiraceae bacterium
SB7122_S76_bin_4	FTS50	SB7122_S76_bin_4	98.16	2.3	275	6106069	d__Bacteria;p__Firmicutes_A;c__Clostridia;o__Lachnospirales;f__Lachnospiraceae;g__COE1;s__COE1 sp002490665	d__Bacteria;p__Firmicutes_A;c__Clostridia;o__Lachnospirales;f__Lachnospiraceae;g__COE1;s__COE1 sp002490665	Lachnospiraceae bacterium
SB7077_S31_bin_2	FTS51	SB7077_S31_bin_2	96.49	1.85	187	4494586	d__Bacteria;p__Firmicutes_A;c__Clostridia;o__Lachnospirales;f__Lachnospiraceae;g__Dorea;s__	d__Bacteria;p__Firmicutes_A;c__Clostridia;o__Lachnospirales;f__Lachnospiraceae;g__UBA7109;s__	Lachnospiraceae bacterium
SB7097_S51_bin_14	FTS52	SB7097_S51_bin_14	95.13	2.85	202	3895523	d__Bacteria;p__Firmicutes_A;c__Clostridia;o__Lachnospirales;f__Lachnospiraceae;g__Dorea;s__	d__Bacteria;p__Firmicutes_A;c__Clostridia;o__Lachnospirales;f__Lachnospiraceae;g__ASTD01;s__	Lachnospiraceae bacterium
SB7053_S7_bin_9	FTS53	SB7053_S7_bin_9	90.4	3.26	760	4684981	d__Bacteria;p__Firmicutes_A;c__Clostridia;o__Lachnospirales;f__Lachnospiraceae;g__Faecalicatena;s__	d__Bacteria;p__Firmicutes_A;c__Clostridia;o__Lachnospirales;f__Lachnospiraceae;g__Schaedlerella;s__	Schaedlerella sp.
SB7128_S82_bin_2	FTS54	SB7128_S82_bin_2	91.62	2.75	525	4177558	d__Bacteria;p__Firmicutes_A;c__Clostridia;o__Lachnospirales;f__Lachnospiraceae;g__Faecalicatena;s__	d__Bacteria;p__Firmicutes_A;c__Clostridia;o__Lachnospirales;f__Lachnospiraceae;g__Schaedlerella;s__Schaedlerella sp009911175	Schaedlerella sp.
SB7059_S13_bin_8	FTS55	SB7059_S13_bin_8	86.19	2.26	759	3127056	d__Bacteria;p__Firmicutes_A;c__Clostridia;o__Lachnospirales;f__Lachnospiraceae;g__TF01-11;s__	d__Bacteria;p__Firmicutes_A;c__Clostridia;o__Lachnospirales;f__Lachnospiraceae;g__TF01-11;s__	Lachnospiraceae bacterium
SB7114_S68_bin_4	FTS56	SB7114_S68_bin_4	92.22	0	424	2577474	d__Bacteria;p__Firmicutes_A;c__Clostridia;o__Lachnospirales;f__Lachnospiraceae;g__TF01-11;s__	d__Bacteria;p__Firmicutes_A;c__Clostridia;o__Lachnospirales;f__Lachnospiraceae;g__TF01-11;s__	Lachnospiraceae bacterium
SB7125_S79_bin_4	FTS57	SB7125_S79_bin_4	97.97	1.35	252	4205844	d__Bacteria;p__Firmicutes_A;c__Clostridia;o__Lachnospirales;f__Lachnospiraceae;g__TF01-11;s__	d__Bacteria;p__Firmicutes_A;c__Clostridia;o__Lachnospirales;f__Lachnospiraceae;g__TF01-11;s__TF01-11 sp009774235	Lachnospiraceae bacterium
SB7127_S81_bin_1	FTS58	SB7127_S81_bin_1	97.97	0.68	132	3671958	d__Bacteria;p__Firmicutes_A;c__Clostridia;o__Lachnospirales;f__Lachnospiraceae;g__TF01-11;s__	d__Bacteria;p__Firmicutes_A;c__Clostridia;o__Lachnospirales;f__Lachnospiraceae;g__TF01-11;s__	Lachnospiraceae bacterium
SB7065_S19_bin_4	FTS59	SB7065_S19_bin_4	97.87	3.16	295	4242266	d__Bacteria;p__Firmicutes_A;c__Clostridia;o__Lachnospirales;f__Lachnospiraceae;g__UBA3282;s__	d__Bacteria;p__Firmicutes_A;c__Clostridia;o__Lachnospirales;f__Lachnospiraceae;g__UBA3282;s__UBA3282 sp009774215	Lachnospiraceae bacterium
SB7096_S50_bin_6	FTS60	SB7096_S50_bin_6	94.25	1.44	268	3221914	d__Bacteria;p__Firmicutes_A;c__Clostridia;o__Lachnospirales;f__Lachnospiraceae;g__UBA3282;s__	d__Bacteria;p__Firmicutes_A;c__Clostridia;o__Lachnospirales;f__Lachnospiraceae;g__UBA3282;s__UBA3282 sp009774175	Lachnospiraceae bacterium
SB7115_S69_bin_5	FTS61	SB7115_S69_bin_5	99.37	1.27	184	3936143	d__Bacteria;p__Firmicutes_A;c__Clostridia;o__Lachnospirales;f__Lachnospiraceae;g__UBA7182;s__	d__Bacteria;p__Firmicutes_A;c__Clostridia;o__Lachnospirales;f__Lachnospiraceae;g__UBA7182;s__	Lachnospiraceae bacterium
SB7115_S69_bin_6	FTS62	SB7115_S69_bin_6	94.94	1.27	169	3607475	d__Bacteria;p__Firmicutes_A;c__Clostridia;o__Lachnospirales;f__Lachnospiraceae;g__UBA7182;s__	d__Bacteria;p__Firmicutes_A;c__Clostridia;o__Lachnospirales;f__Lachnospiraceae;g__UBA7182;s__UBA7182 sp009774155	Lachnospiraceae bacterium
SB7058_S12_bin_3	FTS63	SB7058_S12_bin_3	95.64	1.34	166	2053479	d__Bacteria;p__Firmicutes_A;c__Clostridia;o__Oscillospirales;f__Acutalibacteraceae;g__CAG-180;s__	d__Bacteria;p__Firmicutes_A;c__Clostridia;o__Oscillospirales;f__Acutalibacteraceae;g__CAG-180;s__CAG-180 sp900540295	Lachnospiraceae bacterium
SB7060_S14_bin_6	FTS64	SB7060_S14_bin_6	93.94	0.89	293	1786104	d__Bacteria;p__Firmicutes_A;c__Clostridia;o__Oscillospirales;f__Acutalibacteraceae;g__Eubacterium_R;s__	d__Bacteria;p__Firmicutes_A;c__Clostridia;o__Oscillospirales;f__Acutalibacteraceae;g__Eubacterium_R;s__	Eubacterium sp.
SB7095_S49_bin_4	FTS65	SB7095_S49_bin_4	80.22	2.17	1013	3442804	d__Bacteria;p__Firmicutes_A;c__Clostridia;o__Oscillospirales;f__Oscillospiraceae;g__UBA9475;s__	d__Bacteria;p__Firmicutes_A;c__Clostridia;o__Oscillospirales;f__Oscillospiraceae;g__UBA9475;s__	Oscillospiraceae bacterium
SB7127_S81_bin_11	FTS66	SB7127_S81_bin_11	94.63	0	109	2109766	d__Bacteria;p__Firmicutes_A;c__Clostridia;o__Oscillospirales;f__Oscillospiraceae;g__;s__	d__Bacteria;p__Firmicutes_A;c__Clostridia;o__Oscillospirales;f__Oscillospiraceae;g__UBA9475;s__	Oscillospiraceae bacterium
SB7121_S75_bin_1	FTS67	SB7121_S75_bin_1	95.97	0.67	211	2963704	d__Bacteria;p__Firmicutes_A;c__Clostridia;o__Oscillospirales;f__Ruminococcaceae;g__UBA946;s__	d__Bacteria;p__Firmicutes_A;c__Clostridia;o__Oscillospirales;f__Ruminococcaceae;g__;s__	Ruminococcaceae bacterium
SB7128_S82_bin_3	FTS68	SB7128_S82_bin_3	97.65	1.34	71	2723819	d__Bacteria;p__Firmicutes_A;c__Clostridia;o__Oscillospirales;f__Ruminococcaceae;g__CAG-115;s__	d__Bacteria;p__Firmicutes_A;c__Clostridia;o__Oscillospirales;f__Ruminococcaceae;g__CAG-115;s__	Ruminococcaceae bacterium
SB7053_S7_bin_3	FTS69	SB7053_S7_bin_3	83.49	2.13	246	1813920	d__Bacteria;p__Firmicutes_A;c__Clostridia;o__TANB77;f__CAG-508;g__UBA7001;s__	d__Bacteria;p__Firmicutes_A;c__Clostridia;o__TANB77;f__CAG-508;g__UBA7001;s__	Clostridia bacterium
SB7116_S70_bin_2	FTS70	SB7116_S70_bin_2	92.12	1.18	339	1914386	d__Bacteria;p__Desulfobacterota_A;c__Desulfovibrionia;o__Desulfovibrionales;f__Desulfovibrionaceae;g__Mailhella;s__Mailhella sp003512875	d__Bacteria;p__Desulfobacterota;c__Desulfovibrionia;o__Desulfovibrionales;f__Desulfovibrionaceae;g__Mailhella;s__Mailhella sp003512875	Mailhella sp.
SB7048_S2_bin_3	FTS71	SB7048_S2_bin_3	82.98	2.1	503	2436899	d__Bacteria;p__Desulfobacterota_A;c__Desulfovibrionia;o__Desulfovibrionales;f__Desulfovibrionaceae;g__Desulfovibrio;s__	d__Bacteria;p__Desulfobacterota;c__Desulfovibrionia;o__Desulfovibrionales;f__Desulfovibrionaceae;g__Desulfovibrio;s__Desulfovibrio sp009773975	Desulfovibrio sp.
SB7071_S25_bin_8	FTS72	SB7071_S25_bin_8	91.6	0.93	475	2438684	d__Bacteria;p__Proteobacteria;c__Gammaproteobacteria;o__Burkholderiales;f__Burkholderiaceae;g__Turicimonas;s__Turicimonas muris	d__Bacteria;p__Proteobacteria;c__Gammaproteobacteria;o__Burkholderiales;f__Burkholderiaceae;g__Turicimonas;s__Turicimonas muris	Turicimonas muris
SB7119_S73_bin_1	FTS73	SB7119_S73_bin_1	96.6	0	63	2708996	d__Bacteria;p__Verrucomicrobiota;c__Verrucomicrobiae;o__Verrucomicrobiales;f__Akkermansiaceae;g__Akkermansia;s__Akkermansia muciniphila_A	d__Bacteria;p__Verrucomicrobiota;c__Verrucomicrobiae;o__Verrucomicrobiales;f__Akkermansiaceae;g__Akkermansia;s__Akkermansia muciniphila_A	Akkermansia muciniphila
SB7076_S30_bin_4	FTS74	SB7076_S30_bin_4	97.96	0	37	2681530	d__Bacteria;p__Verrucomicrobiota;c__Verrucomicrobiae;o__Verrucomicrobiales;f__Akkermansiaceae;g__Akkermansia;s__Akkermansia muciniphila_A	d__Bacteria;p__Verrucomicrobiota;c__Verrucomicrobiae;o__Verrucomicrobiales;f__Akkermansiaceae;g__Akkermansia;s__Akkermansia muciniphila_A	Akkermansia muciniphila
