## Supplementary material for "Fecal microbial transfer and complex carbohydrates mediate protection against COPD": Table S6

### Sheet: Table S6
Table S6. Species identified as enriched or depleted in association with cigarette smoke exposure based on DESeq2 analysis
12 week cigarette smoke vs air week 12						12wksmk_w12	12wksmk_w12	12wksmk_w12	12wksmk_w12	12wksmk_w12	12wksmk_w12	12wksmk_w12	Air_w12	Air_w12	Air_w12	Air_w12	Air_w12	Air_w12	8wksmk4wkrest_w12	8wksmk4wkrest_w12	8wksmk4wkrest_w12	8wksmk4wkrest_w12	8wksmk4wkrest_w12	8wksmk4wkrest_w12	8wksmk4wkrest_w12		AirsmkFT_w12	AirsmkFT_w12	AirsmkFT_w12	AirsmkFT_w12	AirsmkFT_w12	AirsmkFT_w12	AirsmkFT_w12	12wksmkairFT_w12	12wksmkairFT_w12	12wksmkairFT_w12	12wksmkairFT_w12	12wksmkairFT_w12	12wksmkairFT_w12	8wksmk4wkrestairFT_w12	8wksmk4wkrestairFT_w12	8wksmk4wkrestairFT_w12	8wksmk4wkrestairFT_w12	8wksmk4wkrestairFT_w12	8wksmk4wkrestairFT_w12	8wksmk4wkrestairFT_w12	8wksmk4wkrestairFT_w12
	Study ID	log2FoldChange	padj	padj 12 week smoke air FT vs air week 12	Taxonomy (GTDB R06-RS202)	M3-1	M3-2	M3-4	M3-5	M3-6	M3-7	M3-8	M1-1	M1-3	M1-4	M1-6	M1-7	M1-8	M5-1	M5-2	M5-3	M5-5	M5-6	M5-7	M5-8		M2-1	M2-2	M2-3	M2-4	M2-5	M2-7	M2-8	M4-1	M4-4	M4-5	M4-6	M4-7	M4-8	M6-1	M6-2	M6-3	M6-4	M6-5	M6-6	M6-7	M6-8
GCF_000012825.1		5.61263	1.5312e-41	3.90024e-49	d__Bacteria;p__Bacteroidota;c__Bacteroidia;o__Bacteroidales;f__Bacteroidaceae;g__Phocaeicola;s__Phocaeicola vulgatus	0.0014232	0.000231658	0.000632783	0.000719465	0.000166078	0.000859399	0.00177252	1.88217e-05	2.32983e-05	1.46117e-05	1.30599e-05	2.1155e-05	1.69459e-05	0.00028812	0.00060927	0.000849762	0.000729107	0.000669943	0.000255993	0.000548324		1.86017e-05	1.57163e-05	2.05559e-05	1.15284e-05	2.2625e-05	1.87242e-05	1.13458e-05	0.000287116	0.000357244	0.00115134	0.00291355	0.00184298	0.000691705	0.000154429	0.000261457	0.000887804	0.000150712	0.000539778	0.000305901	8.22855e-05	0.000963425
GCF_001406315.1		4.91693	3.95339e-35	5.02582e-42	d__Bacteria;p__Bacteroidota;c__Bacteroidia;o__Bacteroidales;f__Bacteroidaceae;g__Phocaeicola;s__Phocaeicola vulgatus	0.00156185	0.000269365	0.000681939	0.000728593	0.000170363	0.000907822	0.0017911	2.69989e-05	4.33823e-05	2.80182e-05	2.1477e-05	3.48396e-05	2.9219e-05	0.00030978	0.000631884	0.000845542	0.000747661	0.000690578	0.000287185	0.000566958		3.59677e-05	2.81887e-05	3.64057e-05	1.9773e-05	3.14891e-05	3.96744e-05	1.98264e-05	0.000313774	0.000363402	0.00117218	0.0029423	0.00184544	0.000702337	0.000193188	0.00027965	0.000981256	0.000179743	0.000545613	0.00034417	0.000107198	0.000977586
SB7098_S52_bin_10	FTS15	3.69888	5.07035e-08	4.19306e-10	d__Bacteria;p__Bacteroidota;c__Bacteroidia;o__Bacteroidales;f__Muribaculaceae;g__CAG-485;s__CAG-485 sp002491945	0.000538247	0.000742157	0.00076851	0.009438	0.00529566	0.00349516	0.00981728	0.000348565	0.000740346	0.00021976	0.000288123	0.000351282	0.000211527	0.00448302	0.00182814	0.000342491	0.000201475	0.000124652	0.000172598	0.000141362		0.0027198	0.000795219	0.00845659	0.00170662	0.0256989	0.0133788	0.000453627	0.00597354	0.0131665	0.00647078	0.00276045	0.00136219	0.00662003	0.000108833	0.000212156	0.000192397	0.000147147	0.000518622	0.00115978	0.000322348	0.000128517
SB7107_S61_bin_14	FTS16	2.03217	4.47565e-06	7.23426e-06	d__Bacteria;p__Bacteroidota;c__Bacteroidia;o__Bacteroidales;f__Muribaculaceae;g__CAG-485;s__CAG-485 sp002493045	0.0474583	0.0357381	0.0182175	0.0115466	0.0216259	0.0313527	0.0521331	0.00856257	0.0158614	0.00971802	0.00373655	0.00597552	0.00401232	0.00578012	0.00482285	0.0362894	0.0160374	0.00819139	0.0197876	0.00651629		0.0130074	0.00992378	0.0157268	0.00495818	0.00873045	0.00629986	0.011557	0.0285092	0.0241634	0.0357496	0.0255336	0.0320151	0.0274562	0.0152197	0.0327008	0.0267204	0.0237724	0.0328516	0.015174	0.0258891	0.0404632
SB7098_S52_bin_6	FTS11	2.81143	1.73182e-14	1.74701e-27	d__Bacteria;p__Bacteroidota;c__Bacteroidia;o__Bacteroidales;f__Muribaculaceae;g__Duncaniella;s__Duncaniella sp001689575	0.00504691	0.00432286	0.0044822	0.0075441	0.00438281	0.00625743	0.00855622	0.000786273	0.00118353	0.00078384	0.000816318	0.000854042	0.000753712	0.00249901	0.00229066	0.00809901	0.00674102	0.00719145	0.00700775	0.0060768		0.00383048	0.00200499	0.00316356	0.00205968	0.0165049	0.00238107	0.00583123	0.0184519	0.00969722	0.0155384	0.00572674	0.010628	0.0153034	0.00557191	0.00597476	0.0064203	0.00704227	0.00594681	0.00828883	0.00529841	0.00218938
SB7102_S56_bin_9	FTS12	4.56131	1.50936e-17	1.64851e-05	d__Bacteria;p__Bacteroidota;c__Bacteroidia;o__Bacteroidales;f__Muribaculaceae;g__Amulumruptor;s__Amulumruptor sp001689515	0.0138687	0.0119137	0.0141268	0.000908238	0.000844222	0.00374909	0.0036462	0.000142909	0.000298882	0.000175803	0.000314877	0.000487567	0.000471459	0.00254914	0.00188015	0.00290912	0.00278186	0.00287425	0.0058379	0.00189785		0.0042151	0.00730066	0.00210766	0.00260072	0.000318202	0.00018271	0.000214332	0.000524505	0.000389175	0.00115482	0.00431381	0.00162919	0.00106989	0.00088713	0.00390534	0.00640657	0.00105321	0.010138	0.00989916	0.00713561	0.00872726
GCA_001689515.1		3.95467	2.29563e-15	0.000117571	d__Bacteria;p__Bacteroidota;c__Bacteroidia;o__Bacteroidales;f__Muribaculaceae;g__Amulumruptor;s__Amulumruptor sp001689515	0.00708189	0.00582069	0.00739016	0.000574509	0.000506666	0.00203898	0.0019192	0.000173879	0.000266862	0.0001009	0.000245901	0.000403213	0.000305941	0.00135044	0.000998567	0.00159026	0.00160245	0.00158015	0.00302248	0.00111749		0.00229629	0.00376648	0.0011797	0.00136484	0.00029355	0.000200563	0.000122641	0.000317483	0.000313456	0.000776786	0.00226861	0.00100405	0.000700758	0.000479107	0.00215982	0.00341527	0.000588665	0.00537017	0.00520673	0.00384681	0.00458538
SB7107_S61_bin_19	FTS24	1.58381	0.000442003	1.39721e-06	d__Bacteria;p__Bacteroidota;c__Bacteroidia;o__Bacteroidales;f__Muribaculaceae;g__Muribaculum;s__Muribaculum arabinoxylanisolvens	0.0103353	0.00928383	0.00917716	0.00383534	0.00613414	0.00555828	0.013466	0.0024069	0.00471874	0.00274311	0.0017209	0.00338458	0.00259821	0.00147728	0.00116989	0.00750724	0.00877714	0.00973125	0.00505104	0.00968015		0.00657364	0.00512236	0.00421543	0.00511879	0.00972983	0.00110363	0.00185605	0.00421481	0.00402432	0.0198925	0.0110213	0.0131829	0.015186	0.00548486	0.00247241	0.00403207	0.00547184	0.0108562	0.00866192	0.00256495	0.0202633
SB7107_S61_bin_6	FTS23	2.23622	4.27688e-06	3.18115e-05	d__Bacteria;p__Bacteroidota;c__Bacteroidia;o__Bacteroidales;f__Muribaculaceae;g__Muribaculum;s__Muribaculum sp002492595	0.0107003	0.0120891	0.0110016	0.00581082	0.00688429	0.00394256	0.0124766	0.00102004	0.00287537	0.000728542	0.00166963	0.00346309	0.00287638	0.00132998	0.00094238	0.0024406	0.00359002	0.00260792	0.00620679	0.00300147		0.013633	0.00738309	0.00936653	0.00890136	0.00369791	0.00208494	0.00665376	0.00534505	0.00628828	0.0143573	0.00327095	0.00519609	0.0109479	0.00220263	0.00101069	0.00283789	0.00257615	0.00676777	0.0113456	0.00188045	0.00668689
SB7116_S70_bin_2	FTS70	5.30977	6.37849e-29	1.05487e-18	d__Bacteria;p__Desulfobacterota;c__Desulfovibrionia;o__Desulfovibrionales;f__Desulfovibrionaceae;g__Mailhella;s__Mailhella sp003512875	0.00371049	0.00333876	0.005979	0.00746761	0.00390561	0.00397544	0.00411954	0.000132803	6.3408e-05	0.000135896	0.000115028	0.000112829	0.000143789	0.00627982	0.00520726	0.0213995	0.00492749	0.00664878	0.00730896	0.00908498		6.67282e-05	0.000101703	6.34547e-05	0.000100422	3.38598e-05	7.86313e-05	0.000148049	0.00130574	0.00398333	0.000452696	0.0059163	0.000437967	0.000572815	0.0042631	0.000838767	0.00393588	0.00356906	0.00526058	0.00555773	0.00429012	0.00875769
SB7105_S59_bin_3	FTS36	4.61972	8.95158e-07	0.435722	d__Bacteria;p__Firmicutes_A;c__Clostridia;o__Lachnospirales;f__Lachnospiraceae;g__UBA3282;s__UBA3282 sp009774575	0.000291958	0.00121391	0.0181273	0.00309427	0.0345785	0.00762038	0.00218324	0.000568962	0.000495658	0.000432817	0.000393865	0.000262762	0.000279797	0.00883599	0.00737126	0.000198631	0.00150682	0.000711918	0.00210751	0.00717651		0.00284444	0.000988814	0.0031265	0.00510611	0.000149688	0.00368631	0.0067658	0.000300853	0.00048174	0.000125483	0.00134961	0.00163006	0.0001826	0.000438501	0.00307572	0.00326383	0.000397801	0.000793384	0.00392135	0.000675716	0.000805532
SB7061_S15_bin_9	FTS39	-2.81078	0.00033666	0.000117571	d__Bacteria;p__Firmicutes_A;c__Clostridia;o__Lachnospirales;f__Lachnospiraceae;g__14-2;s__	0.000154931	0.000256788	0.000210111	0.000316343	0.000361233	0.000140315	0.000230734	0.00238185	0.000296167	0.00389161	0.000678357	0.00091429	0.00119053	0.000764277	0.000600016	0.000120828	0.000198089	0.000219127	0.000147174	0.000393577		0.000252061	0.000234751	0.000257353	0.000559085	0.000144432	0.00038164	0.000816341	0.000136062	0.000291661	0.000110506	0.000187212	0.00021863	0.000124587	0.000467844	0.000148315	0.000249665	0.000278607	0.000195006	0.000248413	0.000371041	0.000127259
GCA_001517425.1		-4.96557	4.27428e-18	2.62113e-18	d__Bacteria;p__Firmicutes_A;c__Clostridia;o__Lachnospirales;f__Lachnospiraceae;g__Muricomes;s__Muricomes sp001517425	1.16994e-05	1.62344e-05	2.60093e-05	3.38172e-05	4.26454e-05	3.39826e-05	1.11392e-05	0.000872641	0.000630987	0.000717584	0.000981806	0.000813509	0.000805366	2.91237e-05	2.93497e-05	2.14094e-05	2.29055e-05	2.56075e-05	1.63513e-05	1.9531e-05		0.000622079	3.34254e-05	1.64104e-05	2.95747e-05	1.46456e-05	2.79639e-05	4.89315e-05	1.41519e-05	2.79249e-05	1.25256e-05	2.67332e-05	1.54117e-05	1.57375e-05	3.95897e-05	3.38101e-05	2.33597e-05	3.96072e-05	2.03429e-05	2.26134e-05	1.91236e-05	2.09632e-05
GCF_000403275.1		-2.70217	0.00088486	6.85948e-05	d__Bacteria;p__Firmicutes_A;c__Clostridia;o__Lachnospirales;f__Lachnospiraceae;g__Kineothrix;s__Kineothrix sp000403275	0.00015466	0.000276815	0.000601045	0.000650029	0.00126558	0.000513385	0.00027632	0.00985546	0.000405222	0.0019252	0.00228514	0.00321099	0.00354801	0.000826266	0.000664044	0.000937816	0.000325332	0.000243198	0.000251528	0.000556001		0.00044744	0.000554229	0.000394594	0.00112924	0.000134151	0.000408348	0.00100178	0.000280452	0.000464187	0.00020176	0.000451437	0.000241594	0.000315278	0.000679116	0.000523168	0.00017935	0.000618612	0.000448818	0.00060526	0.000503937	0.000536004
GCF_000020225.1		7.53356	6.60927e-34	1.23788e-14	d__Bacteria;p__Verrucomicrobiota;c__Verrucomicrobiae;o__Verrucomicrobiales;f__Akkermansiaceae;g__Akkermansia;s__Akkermansia muciniphila	0.00113509	0.000726008	0.000496613	2.44556e-06	4.27547e-06	1.15716e-05	9.74864e-05	1.69455e-06	1.64195e-06	1.33656e-06	2.64759e-06	1.8439e-06	2.56791e-06	0.000477962	0.00013814	0.000649866	0.00099461	0.0010083	0.000599501	0.000631089		1.52285e-05	1.0186e-05	7.39707e-06	6.81259e-06	2.5819e-06	2.72436e-06	2.84645e-06	0.000108216	1.62297e-05	1.07618e-05	0.000149708	2.38054e-05	1.16119e-05	0.00038399	0.00163895	0.00132347	0.000591005	0.000629252	0.000805739	0.00113038	0.00032691
GCF_001688765.2		7.27964	3.38703e-32	1.98452e-19	d__Bacteria;p__Verrucomicrobiota;c__Verrucomicrobiae;o__Verrucomicrobiales;f__Akkermansiaceae;g__Akkermansia;s__Akkermansia muciniphila	0.000785327	0.000536549	0.000348634	2.92516e-06	7.26082e-06	1.30407e-05	0.000139365	2.50995e-06	8.96286e-07	9.72781e-07	2.51792e-06	2.05252e-06	1.31157e-06	0.000339685	0.000100819	0.000470296	0.000718118	0.000735246	0.000422275	0.000438663		2.72299e-05	1.04607e-05	1.25108e-05	1.19063e-05	2.20829e-06	2.2208e-06	2.34794e-06	0.000159695	2.63526e-05	1.85137e-05	0.000230437	3.95566e-05	1.15389e-05	0.000265578	0.00115373	0.000941947	0.000431977	0.000447562	0.000574281	0.000806037	0.000241147
SB7076_S30_bin_4	FTS74	6.18926	1.14041e-24	6.24453e-21	d__Bacteria;p__Verrucomicrobiota;c__Verrucomicrobiae;o__Verrucomicrobiales;f__Akkermansiaceae;g__Akkermansia;s__Akkermansia muciniphila_A	0.00746818	0.00498383	0.00330101	3.46933e-05	0.000262109	0.000727287	0.00828724	2.22405e-05	7.10625e-05	1.70134e-05	8.64343e-05	5.70587e-05	6.73388e-05	0.00322436	0.000913795	0.00428853	0.00671355	0.00696461	0.00409827	0.00427291		0.000941694	0.000418843	0.000575689	0.000450109	0.000143777	8.87784e-05	4.37625e-05	0.00935121	0.00133019	0.000249315	0.00347727	0.00064197	0.000222145	0.00249247	0.010815	0.00876973	0.00392561	0.00419738	0.00534918	0.00759256	0.00226382
SB7119_S73_bin_1	FTS73	5.99863	6.73199e-23	0.000252205	d__Bacteria;p__Verrucomicrobiota;c__Verrucomicrobiae;o__Verrucomicrobiales;f__Akkermansiaceae;g__Akkermansia;s__Akkermansia muciniphila_A	0.0440862	0.0297861	0.0194614	0.000175176	0.000209362	0.000232461	0.00135309	0.000222079	9.90036e-05	0.000276109	0.000180958	0.000247254	0.000243431	0.0193277	0.00535833	0.0237396	0.0378165	0.0406682	0.0262792	0.0278024		0.000263196	0.000426364	0.000217663	0.000228933	9.98431e-05	0.000194511	0.000152771	0.00172892	0.000389316	0.000277175	0.0028819	0.000568053	0.000279365	0.0149489	0.0640652	0.0484786	0.0233502	0.024313	0.0318127	0.0446559	0.0132162
8 week smoke 4 week rest vs air week 12
		log2FoldChange	padj		Taxonomy (GTDB R06-RS202)	M3-1	M3-2	M3-4	M3-5	M3-6	M3-7	M3-8	M1-1	M1-3	M1-4	M1-6	M1-7	M1-8	M5-1	M5-2	M5-3	M5-5	M5-6	M5-7	M5-8		M2-1	M2-2	M2-3	M2-4	M2-5	M2-7	M2-8	M4-1	M4-4	M4-5	M4-6	M4-7	M4-8	M6-1	M6-2	M6-3	M6-4	M6-5	M6-6	M6-7	M6-8
GCF_000012825.1		5.28468	2.20771e-37		d__Bacteria;p__Bacteroidota;c__Bacteroidia;o__Bacteroidales;f__Bacteroidaceae;g__Phocaeicola;s__Phocaeicola vulgatus	0.0014232	0.000231658	0.000632783	0.000719465	0.000166078	0.000859399	0.00177252	1.88217e-05	2.32983e-05	1.46117e-05	1.30599e-05	2.1155e-05	1.69459e-05	0.00028812	0.00060927	0.000849762	0.000729107	0.000669943	0.000255993	0.000548324		1.86017e-05	1.57163e-05	2.05559e-05	1.15284e-05	2.2625e-05	1.87242e-05	1.13458e-05	0.000287116	0.000357244	0.00115134	0.00291355	0.00184298	0.000691705	0.000154429	0.000261457	0.000887804	0.000150712	0.000539778	0.000305901	8.22855e-05	0.000963425
GCF_001406315.1		4.56118	9.43072e-31		d__Bacteria;p__Bacteroidota;c__Bacteroidia;o__Bacteroidales;f__Bacteroidaceae;g__Phocaeicola;s__Phocaeicola vulgatus	0.00156185	0.000269365	0.000681939	0.000728593	0.000170363	0.000907822	0.0017911	2.69989e-05	4.33823e-05	2.80182e-05	2.1477e-05	3.48396e-05	2.9219e-05	0.00030978	0.000631884	0.000845542	0.000747661	0.000690578	0.000287185	0.000566958		3.59677e-05	2.81887e-05	3.64057e-05	1.9773e-05	3.14891e-05	3.96744e-05	1.98264e-05	0.000313774	0.000363402	0.00117218	0.0029423	0.00184544	0.000702337	0.000193188	0.00027965	0.000981256	0.000179743	0.000545613	0.00034417	0.000107198	0.000977586
SB7098_S52_bin_6	FTS11	2.98267	3.27491e-16		d__Bacteria;p__Bacteroidota;c__Bacteroidia;o__Bacteroidales;f__Muribaculaceae;g__Duncaniella;s__Duncaniella sp001689575	0.00504691	0.00432286	0.0044822	0.0075441	0.00438281	0.00625743	0.00855622	0.000786273	0.00118353	0.00078384	0.000816318	0.000854042	0.000753712	0.00249901	0.00229066	0.00809901	0.00674102	0.00719145	0.00700775	0.0060768		0.00383048	0.00200499	0.00316356	0.00205968	0.0165049	0.00238107	0.00583123	0.0184519	0.00969722	0.0155384	0.00572674	0.010628	0.0153034	0.00557191	0.00597476	0.0064203	0.00704227	0.00594681	0.00828883	0.00529841	0.00218938
SB7102_S56_bin_9	FTS12	3.55783	6.90453e-11		d__Bacteria;p__Bacteroidota;c__Bacteroidia;o__Bacteroidales;f__Muribaculaceae;g__Amulumruptor;s__Amulumruptor sp001689515	0.0138687	0.0119137	0.0141268	0.000908238	0.000844222	0.00374909	0.0036462	0.000142909	0.000298882	0.000175803	0.000314877	0.000487567	0.000471459	0.00254914	0.00188015	0.00290912	0.00278186	0.00287425	0.0058379	0.00189785		0.0042151	0.00730066	0.00210766	0.00260072	0.000318202	0.00018271	0.000214332	0.000524505	0.000389175	0.00115482	0.00431381	0.00162919	0.00106989	0.00088713	0.00390534	0.00640657	0.00105321	0.010138	0.00989916	0.00713561	0.00872726
GCA_001689515.1		3.02037	3.52464e-09		d__Bacteria;p__Bacteroidota;c__Bacteroidia;o__Bacteroidales;f__Muribaculaceae;g__Amulumruptor;s__Amulumruptor sp001689515	0.00708189	0.00582069	0.00739016	0.000574509	0.000506666	0.00203898	0.0019192	0.000173879	0.000266862	0.0001009	0.000245901	0.000403213	0.000305941	0.00135044	0.000998567	0.00159026	0.00160245	0.00158015	0.00302248	0.00111749		0.00229629	0.00376648	0.0011797	0.00136484	0.00029355	0.000200563	0.000122641	0.000317483	0.000313456	0.000776786	0.00226861	0.00100405	0.000700758	0.000479107	0.00215982	0.00341527	0.000588665	0.00537017	0.00520673	0.00384681	0.00458538
SB7047_S1_bin_13	FTS28	-2.47172	0.000124891		d__Bacteria;p__Bacteroidota;c__Bacteroidia;o__Bacteroidales;f__Rikenellaceae;g__Alistipes;s__Alistipes sp002428825	0.00377283	0.000853851	0.00287092	0.00538318	0.00163083	0.000650381	0.00154074	0.00216172	0.0017731	0.0207278	0.00785097	0.00559374	0.00747163	0.0012021	0.00143323	0.000589458	0.00124794	0.000748614	0.00228438	0.00139237		0.0030847	0.00198722	0.00225695	0.0103152	0.00113313	0.00170611	0.000705626	0.0012212	0.00396207	0.00373756	0.00190108	0.00229024	0.00355814	0.00229501	0.00363752	0.00380344	0.00195632	0.00121191	0.00102624	0.000784628	0.00469324
GCF_000487995.1		6.55885	3.71235e-31		d__Bacteria;p__Deferribacterota;c__Deferribacteres;o__Deferribacterales;f__Mucispirillaceae;g__Mucispirillum;s__Mucispirillum schaedleri	1.34104e-06	1.05262e-06	3.1399e-06	4.22278e-06	3.66286e-06	5.54309e-06	1.6588e-06	5.19575e-06	2.4617e-06	5.43902e-06	4.47598e-06	3.1594e-06	6.48413e-06	0.000154108	1.00481e-05	0.00148616	0.00045712	6.65538e-05	0.000222832	2.611e-05		3.14436e-06	3.27599e-06	4.40586e-06	3.31932e-06	3.29919e-06	5.22818e-06	4.47077e-06	7.02125e-06	3.15042e-06	4.93588e-06	4.09804e-06	3.97479e-06	4.77507e-06	2.05582e-05	1.8657e-05	3.94129e-05	1.46716e-05	2.84078e-06	3.61525e-06	6.01036e-06	2.06983e-06
SB7116_S70_bin_2	FTS70	6.49764	8.8436e-43		d__Bacteria;p__Desulfobacterota;c__Desulfovibrionia;o__Desulfovibrionales;f__Desulfovibrionaceae;g__Mailhella;s__Mailhella sp003512875	0.00371049	0.00333876	0.005979	0.00746761	0.00390561	0.00397544	0.00411954	0.000132803	6.3408e-05	0.000135896	0.000115028	0.000112829	0.000143789	0.00627982	0.00520726	0.0213995	0.00492749	0.00664878	0.00730896	0.00908498		6.67282e-05	0.000101703	6.34547e-05	0.000100422	3.38598e-05	7.86313e-05	0.000148049	0.00130574	0.00398333	0.000452696	0.0059163	0.000437967	0.000572815	0.0042631	0.000838767	0.00393588	0.00356906	0.00526058	0.00555773	0.00429012	0.00875769
GCF_001433975.1		-1.94815	0.000963455		d__Bacteria;p__Firmicutes;c__Bacilli;o__Lactobacillales;f__Lactobacillaceae;g__Lactobacillus;s__Lactobacillus johnsonii	7.73511e-05	0.000371353	0.00024323	0.000265428	0.000179121	0.000170942	0.000108088	0.000133029	0.000570806	4.29132e-05	0.000156054	7.08716e-05	8.79042e-05	3.51185e-05	7.16942e-05	3.16001e-05	2.26862e-05	2.62635e-05	2.97974e-05	1.23272e-05		6.18882e-05	7.07083e-05	7.70631e-05	5.68884e-05	0.000207519	0.000153541	9.44911e-05	5.77938e-05	6.27784e-05	1.37159e-05	7.71916e-06	9.52434e-05	2.77677e-05	3.70423e-05	7.65925e-05	3.81484e-05	4.43871e-05	3.89433e-05	4.32343e-05	8.57676e-05	8.52201e-05
SB7105_S59_bin_3	FTS36	3.61782	0.000251642		d__Bacteria;p__Firmicutes_A;c__Clostridia;o__Lachnospirales;f__Lachnospiraceae;g__UBA3282;s__UBA3282 sp009774575	0.000291958	0.00121391	0.0181273	0.00309427	0.0345785	0.00762038	0.00218324	0.000568962	0.000495658	0.000432817	0.000393865	0.000262762	0.000279797	0.00883599	0.00737126	0.000198631	0.00150682	0.000711918	0.00210751	0.00717651		0.00284444	0.000988814	0.0031265	0.00510611	0.000149688	0.00368631	0.0067658	0.000300853	0.00048174	0.000125483	0.00134961	0.00163006	0.0001826	0.000438501	0.00307572	0.00326383	0.000397801	0.000793384	0.00392135	0.000675716	0.000805532
SB7049_S3_bin_1	FTS41	-4.38531	0.000555056		d__Bacteria;p__Firmicutes_A;c__Clostridia;o__Lachnospirales;f__Lachnospiraceae;g__COE1;s__COE1 sp009774375	3.79833e-05	8.42707e-05	0.00059523	0.00974227	0.00201342	0.000334257	0.000564473	0.0068689	0.0146703	0.00729188	0.00639479	0.00409928	0.000325547	0.000422359	0.000319952	0.000243234	0.000151564	0.000147617	9.1006e-05	0.000372849		0.00792791	0.000124233	0.00577208	0.0393327	4.78012e-05	0.00203038	0.000301054	0.000152907	0.000292956	5.17702e-05	0.000168761	0.000363543	7.96436e-05	0.000223961	0.000256154	4.80717e-05	0.000160189	0.00166632	0.000242844	0.00128605	0.000161211
SB7116_S70_bin_1	FTS49	3.36395	2.04634e-05		d__Bacteria;p__Firmicutes_A;c__Clostridia;o__Lachnospirales;f__Lachnospiraceae;g__COE1;s__COE1 sp002490665	0.00487231	0.00928192	0.00300153	0.00212925	0.00215215	0.00188876	0.00250198	0.00192615	0.00261937	0.00163337	0.00191202	0.00281672	0.00455739	0.00144996	0.00129038	0.115197	0.0137144	0.00146906	0.0015066	0.00160952		0.00528982	0.0191531	0.00378805	0.00229475	0.00411262	0.00210774	0.00895526	0.00176225	0.0125984	0.00649771	0.0102254	0.00284827	0.0143248	0.00161121	0.0201551	0.00233187	0.001698	0.00186283	0.00214534	0.00802618	0.00126374
GCA_001517425.1		-4.78787	6.80116e-17		d__Bacteria;p__Firmicutes_A;c__Clostridia;o__Lachnospirales;f__Lachnospiraceae;g__Muricomes;s__Muricomes sp001517425	1.16994e-05	1.62344e-05	2.60093e-05	3.38172e-05	4.26454e-05	3.39826e-05	1.11392e-05	0.000872641	0.000630987	0.000717584	0.000981806	0.000813509	0.000805366	2.91237e-05	2.93497e-05	2.14094e-05	2.29055e-05	2.56075e-05	1.63513e-05	1.9531e-05		0.000622079	3.34254e-05	1.64104e-05	2.95747e-05	1.46456e-05	2.79639e-05	4.89315e-05	1.41519e-05	2.79249e-05	1.25256e-05	2.67332e-05	1.54117e-05	1.57375e-05	3.95897e-05	3.38101e-05	2.33597e-05	3.96072e-05	2.03429e-05	2.26134e-05	1.91236e-05	2.09632e-05
GCF_000020225.1		8.60309	1.01122e-43		d__Bacteria;p__Verrucomicrobiota;c__Verrucomicrobiae;o__Verrucomicrobiales;f__Akkermansiaceae;g__Akkermansia;s__Akkermansia muciniphila	0.00113509	0.000726008	0.000496613	2.44556e-06	4.27547e-06	1.15716e-05	9.74864e-05	1.69455e-06	1.64195e-06	1.33656e-06	2.64759e-06	1.8439e-06	2.56791e-06	0.000477962	0.00013814	0.000649866	0.00099461	0.0010083	0.000599501	0.000631089		1.52285e-05	1.0186e-05	7.39707e-06	6.81259e-06	2.5819e-06	2.72436e-06	2.84645e-06	0.000108216	1.62297e-05	1.07618e-05	0.000149708	2.38054e-05	1.16119e-05	0.00038399	0.00163895	0.00132347	0.000591005	0.000629252	0.000805739	0.00113038	0.00032691
GCF_001688765.2		8.29959	1.12693e-41		d__Bacteria;p__Verrucomicrobiota;c__Verrucomicrobiae;o__Verrucomicrobiales;f__Akkermansiaceae;g__Akkermansia;s__Akkermansia muciniphila	0.000785327	0.000536549	0.000348634	2.92516e-06	7.26082e-06	1.30407e-05	0.000139365	2.50995e-06	8.96286e-07	9.72781e-07	2.51792e-06	2.05252e-06	1.31157e-06	0.000339685	0.000100819	0.000470296	0.000718118	0.000735246	0.000422275	0.000438663		2.72299e-05	1.04607e-05	1.25108e-05	1.19063e-05	2.20829e-06	2.2208e-06	2.34794e-06	0.000159695	2.63526e-05	1.85137e-05	0.000230437	3.95566e-05	1.15389e-05	0.000265578	0.00115373	0.000941947	0.000431977	0.000447562	0.000574281	0.000806037	0.000241147
SB7119_S73_bin_1	FTS73	7.12888	4.7734e-32		d__Bacteria;p__Verrucomicrobiota;c__Verrucomicrobiae;o__Verrucomicrobiales;f__Akkermansiaceae;g__Akkermansia;s__Akkermansia muciniphila_A	0.0440862	0.0297861	0.0194614	0.000175176	0.000209362	0.000232461	0.00135309	0.000222079	9.90036e-05	0.000276109	0.000180958	0.000247254	0.000243431	0.0193277	0.00535833	0.0237396	0.0378165	0.0406682	0.0262792	0.0278024		0.000263196	0.000426364	0.000217663	0.000228933	9.98431e-05	0.000194511	0.000152771	0.00172892	0.000389316	0.000277175	0.0028819	0.000568053	0.000279365	0.0149489	0.0640652	0.0484786	0.0233502	0.024313	0.0318127	0.0446559	0.0132162
SB7076_S30_bin_4	FTS74	6.64864	1.50676e-28		d__Bacteria;p__Verrucomicrobiota;c__Verrucomicrobiae;o__Verrucomicrobiales;f__Akkermansiaceae;g__Akkermansia;s__Akkermansia muciniphila_A	0.00746818	0.00498383	0.00330101	3.46933e-05	0.000262109	0.000727287	0.00828724	2.22405e-05	7.10625e-05	1.70134e-05	8.64343e-05	5.70587e-05	6.73388e-05	0.00322436	0.000913795	0.00428853	0.00671355	0.00696461	0.00409827	0.00427291		0.000941694	0.000418843	0.000575689	0.000450109	0.000143777	8.87784e-05	4.37625e-05	0.00935121	0.00133019	0.000249315	0.00347727	0.00064197	0.000222145	0.00249247	0.010815	0.00876973	0.00392561	0.00419738	0.00534918	0.00759256	0.00226382
Increased in both 12 and 8 week smoke mice
Decreased in both 12 and 8 week smoke mice
Akkermansia high week 0
Not significantly different between 12 week smoke air FT vs air week 12 ie is smoke associated but corrected by FMT
