## Supplementary material for "Fecal microbial transfer and complex carbohydrates mediate protection against COPD": Table S7

### Sheet: Table S7
Table S7. Genomes contributing to cigarette smoke-associated signature of Fig. 2b
	Loading	Frequency	Group	Taxonomy (GTDB R06-RS202)
GCA_001517425.1	0.708097	0.872	air	d__Bacteria;p__Firmicutes_A;c__Clostridia;o__Lachnospirales;f__Lachnospiraceae;g__Muricomes;s__Muricomes sp001517425
SB7116_S70_bin_2	-0.668945	0.872	smoke	d__Bacteria;p__Desulfobacterota;c__Desulfovibrionia;o__Desulfovibrionales;f__Desulfovibrionaceae;g__Mailhella;s__Mailhella sp003512875
GCF_000012825.1	-0.202231	0.868	smoke	d__Bacteria;p__Bacteroidota;c__Bacteroidia;o__Bacteroidales;f__Bacteroidaceae;g__Phocaeicola;s__Phocaeicola vulgatus
SB7098_S52_bin_6	-0.101065	0.56	smoke	d__Bacteria;p__Bacteroidota;c__Bacteroidia;o__Bacteroidales;f__Muribaculaceae;g__Duncaniella;s__Duncaniella sp001689575
