## Supplementary material for "Fecal microbial transfer and complex carbohydrates mediate protection against COPD": Table S8

### Sheet: Table S8
Table S8. Genomes contributing to cigarette smoke vs air signature of Fig. 2d
	Loading	Frequency	Group	Taxonomy (GTDB R06-RS202)
SB7102_S56_bin_9	0.221205	0.876	smoke	d__Bacteria;p__Bacteroidota;c__Bacteroidia;o__Bacteroidales;f__Muribaculaceae;g__Amulumruptor;s__Amulumruptor sp001689515
GCA_001689515.1	0.209789	0.864	smoke	d__Bacteria;p__Bacteroidota;c__Bacteroidia;o__Bacteroidales;f__Muribaculaceae;g__Amulumruptor;s__Amulumruptor sp001689515
SB7116_S70_bin_2	0.210078	0.732	smoke	d__Bacteria;p__Desulfobacterota;c__Desulfovibrionia;o__Desulfovibrionales;f__Desulfovibrionaceae;g__Mailhella;s__Mailhella sp003512875
GCF_001945535.1	0.107037	0.864	smoke	d__Bacteria;p__Firmicutes;c__Bacilli;o__Erysipelotrichales;f__Erysipelotrichaceae;g__Faecalibaculum;s__Faecalibaculum rodentium
GCF_001564455.1	0.0326004	0.556	smoke	d__Bacteria;p__Firmicutes;c__Bacilli;o__Erysipelotrichales;f__Erysipelotrichaceae;g__Faecalibaculum;s__Faecalibaculum rodentium
GCF_002156645.1	0.260945	1	smoke	d__Bacteria;p__Firmicutes;c__Bacilli;o__Lactobacillales;f__Lactobacillaceae;g__Lactobacillus;s__Lactobacillus johnsonii
GCF_000091405.1	0.227342	1	smoke	d__Bacteria;p__Firmicutes;c__Bacilli;o__Lactobacillales;f__Lactobacillaceae;g__Lactobacillus;s__Lactobacillus johnsonii
GCF_001433975.1	0.20227	0.996	smoke	d__Bacteria;p__Firmicutes;c__Bacilli;o__Lactobacillales;f__Lactobacillaceae;g__Lactobacillus;s__Lactobacillus johnsonii
GCF_000364185.1	0.115627	0.956	smoke	d__Bacteria;p__Firmicutes;c__Bacilli;o__Lactobacillales;f__Lactobacillaceae;g__Lactobacillus;s__Lactobacillus intestinalis
GCF_002156605.1	0.0520799	0.764	smoke	d__Bacteria;p__Firmicutes;c__Bacilli;o__Lactobacillales;f__Lactobacillaceae;g__Limosilactobacillus;s__Limosilactobacillus reuteri
SB7097_S51_bin_14	0.169999	0.996	smoke	d__Bacteria;p__Firmicutes_A;c__Clostridia;o__Lachnospirales;f__Lachnospiraceae;g__ASTD01;s__
SB7096_S50_bin_6	0.0802455	0.668	smoke	d__Bacteria;p__Firmicutes_A;c__Clostridia;o__Lachnospirales;f__Lachnospiraceae;g__UBA3282;s__UBA3282 sp009774175
SB7105_S59_bin_3	0.31503	1	smoke	d__Bacteria;p__Firmicutes_A;c__Clostridia;o__Lachnospirales;f__Lachnospiraceae;g__UBA3282;s__UBA3282 sp009774575
GCF_000205025.1	0.213237	0.992	smoke	d__Bacteria;p__Proteobacteria;c__Gammaproteobacteria;o__Burkholderiales;f__Burkholderiaceae;g__Parasutterella;s__Parasutterella excrementihominis
SB7119_S73_bin_1	0.0573018	0.424	smoke	d__Bacteria;p__Verrucomicrobiota;c__Verrucomicrobiae;o__Verrucomicrobiales;f__Akkermansiaceae;g__Akkermansia;s__Akkermansia muciniphila_A
GCF_000020225.1	0.00935263	0.272	smoke	d__Bacteria;p__Verrucomicrobiota;c__Verrucomicrobiae;o__Verrucomicrobiales;f__Akkermansiaceae;g__Akkermansia;s__Akkermansia muciniphila
GCA_000613385.1	-0.14657	0.912	air	d__Bacteria;p__Bacteroidota;c__Bacteroidia;o__Bacteroidales;f__Bacteroidaceae;g__Bacteroides;s__Bacteroides acidifaciens
SB7056_S10_bin_23	-0.137634	0.876	air	d__Bacteria;p__Bacteroidota;c__Bacteroidia;o__Bacteroidales;f__Bacteroidaceae;g__Bacteroides;s__Bacteroides acidifaciens
GCF_001688725.2	-0.126888	0.904	air	d__Bacteria;p__Bacteroidota;c__Bacteroidia;o__Bacteroidales;f__Bacteroidaceae;g__Bacteroides;s__Bacteroides caecimuris
SB7077_S31_bin_10	-0.12081	0.996	air	d__Bacteria;p__Bacteroidota;c__Bacteroidia;o__Bacteroidales;f__Muribaculaceae;g__Duncaniella;s__Duncaniella sp001689575
SB7071_S25_bin_9	-0.071168	0.74	air	d__Bacteria;p__Bacteroidota;c__Bacteroidia;o__Bacteroidales;f__Muribaculaceae;g__Duncaniella;s__Duncaniella dubosii
SB7108_S62_bin_21	-0.0736816	0.876	air	d__Bacteria;p__Bacteroidota;c__Bacteroidia;o__Bacteroidales;f__Muribaculaceae;g__CAG-873;s__
GCF_001688845.2	-0.175389	0.924	air	d__Bacteria;p__Bacteroidota;c__Bacteroidia;o__Bacteroidales;f__Muribaculaceae;g__Muribaculum;s__Muribaculum intestinale
SB7071_S25_bin_5	-0.295895	1	air	d__Bacteria;p__Bacteroidota;c__Bacteroidia;o__Bacteroidales;f__Muribaculaceae;g__UBA7173;s__UBA7173 sp001689685
SB7058_S12_bin_18	-0.185135	0.984	air	d__Bacteria;p__Bacteroidota;c__Bacteroidia;o__Bacteroidales;f__Rikenellaceae;g__Alistipes;s__
SB7047_S1_bin_13	-0.0491837	0.536	air	d__Bacteria;p__Bacteroidota;c__Bacteroidia;o__Bacteroidales;f__Rikenellaceae;g__Alistipes;s__Alistipes sp002428825
SB7099_S53_bin_3	-0.0157934	0.376	air	d__Bacteria;p__Bacteroidota;c__Bacteroidia;o__Bacteroidales;f__Rikenellaceae;g__Alistipes;s__Alistipes sp003979135
GCF_000969835.1	-0.153927	0.928	air	d__Bacteria;p__Bacteroidota;c__Bacteroidia;o__Bacteroidales;f__Tannerellaceae;g__Parabacteroides;s__Parabacteroides goldsteinii
GCF_000487995.1	-0.254962	0.996	air	d__Bacteria;p__Deferribacterota;c__Deferribacteres;o__Deferribacterales;f__Mucispirillaceae;g__Mucispirillum;s__Mucispirillum schaedleri
GCF_001591685.1	-0.00435353	0.548	air	d__Bacteria;p__Firmicutes;c__Bacilli;o__Lactobacillales;f__Lactobacillaceae;g__Ligilactobacillus;s__Ligilactobacillus murinus
SB7059_S13_bin_8	-0.00649589	0.308	air	d__Bacteria;p__Firmicutes_A;c__Clostridia;o__Lachnospirales;f__Lachnospiraceae;g__TF01-11;s__
SB7065_S19_bin_4	-0.0332021	0.372	air	d__Bacteria;p__Firmicutes_A;c__Clostridia;o__Lachnospirales;f__Lachnospiraceae;g__UBA3282;s__UBA3282 sp009774215
GCF_001688705.2	-0.000916685	0.384	air	d__Bacteria;p__Firmicutes_A;c__Clostridia;o__Oscillospirales;f__Acutalibacteraceae;g__Acutalibacter;s__Acutalibacter muris
GCA_000438255.1	-0.1707	0.968	air	d__Bacteria;p__Firmicutes_A;c__Clostridia;o__TANB77;f__CAG-508;g__CAG-269;s__CAG-269 sp000438255
GCA_001916005.1	-0.165457	0.96	air	d__Bacteria;p__Firmicutes_A;c__Clostridia;o__TANB77;f__CAG-508;g__CAG-269;s__CAG-269 sp001916005
GCA_000435535.1	-0.160587	0.956	air	d__Bacteria;p__Firmicutes_A;c__Clostridia;o__TANB77;f__CAG-508;g__CAG-269;s__CAG-269 sp000435535
GCA_000431335.1	-0.159098	0.96	air	d__Bacteria;p__Firmicutes_A;c__Clostridia;o__TANB77;f__CAG-508;g__CAG-269;s__CAG-269 sp000431335
GCA_000437215.1	-0.151127	0.94	air	d__Bacteria;p__Firmicutes_A;c__Clostridia;o__TANB77;f__CAG-508;g__CAG-269;s__CAG-269 sp000437215
GCA_001916035.1	-0.150736	0.944	air	d__Bacteria;p__Firmicutes_A;c__Clostridia;o__TANB77;f__CAG-508;g__CAG-269;s__CAG-269 sp001916035
SB7053_S7_bin_3	-0.10147	0.74	air	d__Bacteria;p__Firmicutes_A;c__Clostridia;o__TANB77;f__CAG-508;g__UBA7001;s__
