## Supplementary material for "Fecal microbial transfer and complex carbohydrates mediate protection against COPD": Table S9

### Sheet: Table S9
Table S9. Correlation statistics for cigarette smoke-associated signature from Fig. 5d
				BALF	BALF	Neutrophils	Neutrophils	Macrophages	Macrophages	Lymphocytes	Lymphocytes	Parenchymal	Parenchymal	Tnfa	Tnfa	Cxcl1	Cxcl1	Cxcl2	Cxcl2	Diameter	Diameter	Compliance	Compliance	Volume	Volume	TLC	TLC	Fragmentation	Fragmentation	Vascularisation	Vascularisation	TLR2	TLR2	TLR3	TLR3	TLR4	TLR4	TLR9	TLR9
	Id	Taxonomy (GTDB R06-RS202)	Order	rho	Pvalue	rho	Pvalue	rho	Pvalue	rho	Pvalue	rho	Pvalue	rho	Pvalue	rho	Pvalue	rho	Pvalue	rho	Pvalue	rho	Pvalue	rho	Pvalue	rho	Pvalue	rho	Pvalue	rho	Pvalue	rho	Pvalue	rho	Pvalue	rho	Pvalue	rho	Pvalue
SB7102_S56_bin_9	FTS12	d__Bacteria;p__Bacteroidota;c__Bacteroidia;o__Bacteroidales;f__Muribaculaceae;g__Amulumruptor;s__Amulumruptor sp001689515	1	0.391128	0.121247	0.432927	0.0823313	0.252439	0.385313	0.607222	0.00306313	0.372264	0.171323	0.274515	0.340267	0.384363	0.137484	0.0924188	0.7893	0.484008	0.0404273	0.254181	0.380125	0.259059	0.368961	0.132794	0.67549	0.433913	0.203117	0.433846	0.189409	0.524615	0.0963939	0.427692	0.197715	0.446957	0.184227	-0.242236	0.585744
GCA_001689515.1		d__Bacteria;p__Bacteroidota;c__Bacteroidia;o__Bacteroidales;f__Muribaculaceae;g__Amulumruptor;s__Amulumruptor sp001689515	2	0.386422	0.129346	0.428397	0.0823313	0.245819	0.401629	0.603302	0.00306313	0.371607	0.171323	0.278083	0.329242	0.37798	0.149357	0.0917621	0.7893	0.491498	0.035651	0.243902	0.402674	0.248084	0.398372	0.12834	0.685721	0.430435	0.208271	0.471538	0.154079	0.464615	0.165851	0.412308	0.222856	0.422609	0.221914	-0.217391	0.628349
SB7116_S70_bin_2	FTS70	d__Bacteria;p__Desulfobacterota;c__Desulfovibrionia;o__Desulfovibrionales;f__Desulfovibrionaceae;g__Mailhella;s__Mailhella sp003512875	3	0.583729	0.00479805	0.57892	0.00479805	0.433449	0.0823313	0.635362	0.00145602	0.606173	0.00479805	0.412336	0.105362	0.513141	0.0222052	-0.0486958	0.904913	0.696964	0.000594991	0.393728	0.120379	0.392683	0.120956	0.363563	0.171323	0.129565	0.777415	0.697692	0.00585892	0.358462	0.317457	0.480769	0.14011	0.614783	0.0345074	-0.485037	0.171323
GCF_001945535.1		d__Bacteria;p__Firmicutes;c__Bacilli;o__Erysipelotrichales;f__Erysipelotrichaceae;g__Faecalibaculum;s__Faecalibaculum rodentium	4	-0.00775633	0.985726	-0.0991289	0.772427	0.125784	0.684306	0.281396	0.306882	-0.0832969	0.815386	-0.12111	0.705508	-0.140229	0.654435	-0.215331	0.493739	0.25081	0.402486	0.0614983	0.863124	0.0681185	0.846599	0.232591	0.453119	-0.0243478	0.97076	0.190769	0.6457	0.220769	0.594355	0.272308	0.493739	0.193913	0.648568	-0.0615471	0.919673
GCF_001564455.1		d__Bacteria;p__Firmicutes;c__Bacilli;o__Erysipelotrichales;f__Erysipelotrichaceae;g__Faecalibaculum;s__Faecalibaculum rodentium	5	0.0153384	0.972294	-0.06777	0.846599	0.1	0.771847	0.296293	0.271563	-0.0855955	0.815386	-0.0823358	0.815386	-0.0789375	0.816518	-0.15106	0.6457	0.220445	0.48756	0.0843206	0.812263	0.0916376	0.7893	0.180769	0.578512	-0.0947826	0.84197	0.17	0.675181	0.215385	0.602305	0.250769	0.538522	0.174783	0.674401	-0.0649351	0.911251
GCF_002156645.1		d__Bacteria;p__Firmicutes;c__Bacilli;o__Lactobacillales;f__Lactobacillaceae;g__Lactobacillus;s__Lactobacillus johnsonii	6	0.0329426	0.941352	0.00156794	0.9968	0.0339721	0.941352	-0.196454	0.527439	0.184545	0.57462	-0.131343	0.675181	-0.0588511	0.872024	0.228467	0.456027	-0.129555	0.684306	0.011324	0.985022	0.00609756	0.985726	0.121255	0.707966	0.124348	0.786616	0.297692	0.446165	0.218462	0.598211	0.233077	0.57377	0.327826	0.398372	-0.0163749	0.984741
GCF_000091405.1		d__Bacteria;p__Firmicutes;c__Bacilli;o__Lactobacillales;f__Lactobacillaceae;g__Lactobacillus;s__Lactobacillus johnsonii	7	-0.00592618	0.985726	-0.0418118	0.921632	0.00209059	0.99657	-0.243324	0.402674	0.139996	0.667992	-0.159508	0.624281	-0.0948001	0.785353	0.179865	0.57462	-0.198178	0.538522	0.0228223	0.95884	0.0155052	0.972294	0.141498	0.656425	0.0852174	0.857765	0.226154	0.585744	0.152308	0.711887	0.206923	0.621255	0.227826	0.591622	0.000564653	0.999398
GCF_001433975.1		d__Bacteria;p__Firmicutes;c__Bacilli;o__Lactobacillales;f__Lactobacillaceae;g__Lactobacillus;s__Lactobacillus johnsonii	8	-0.0429648	0.920893	-0.083101	0.815386	-0.00958188	0.985726	-0.283225	0.306129	0.106721	0.763224	-0.202788	0.514136	-0.152056	0.6457	0.128823	0.683753	-0.225709	0.47366	0.0054007	0.986597	-0.00121951	0.9968	0.125304	0.695455	0.0921739	0.845759	0.186923	0.65143	0.133077	0.765066	0.226923	0.584804	0.248696	0.553168	-0.0321852	0.95884
GCF_000364185.1		d__Bacteria;p__Firmicutes;c__Bacilli;o__Lactobacillales;f__Lactobacillaceae;g__Lactobacillus;s__Lactobacillus intestinalis	9	-0.398797	0.117587	-0.526829	0.0160873	-0.113763	0.721222	-0.31694	0.230208	-0.347198	0.197715	-0.569873	0.00636917	-0.562512	0.00722356	-0.196847	0.53624	-0.403846	0.120379	-0.310453	0.239889	-0.304878	0.249139	0.00870445	0.985726	-0.00695652	0.986597	-0.294615	0.450963	-0.232308	0.57462	-0.144615	0.732525	-0.275652	0.499885	0.307736	0.469308
GCF_002156605.1		d__Bacteria;p__Firmicutes;c__Bacilli;o__Lactobacillales;f__Lactobacillaceae;g__Limosilactobacillus;s__Limosilactobacillus reuteri	10	-0.152076	0.638908	-0.123345	0.689862	-0.172822	0.58857	-0.30274	0.255815	-0.00777145	0.985726	-0.160447	0.622831	-0.098273	0.777415	0.243385	0.415844	-0.254049	0.399055	-0.0994774	0.771904	-0.10331	0.761519	-0.0394737	0.933271	0.0330435	0.95884	0.00307692	0.99657	0.0746154	0.872024	0.02	0.972294	0.0391304	0.952523	-0.00169396	0.9968
SB7097_S51_bin_14	FTS52	d__Bacteria;p__Firmicutes_A;c__Clostridia;o__Lachnospirales;f__Lachnospiraceae;g__ASTD01;s__	11	-0.227461	0.450963	-0.2	0.514136	-0.20993	0.493739	-0.203337	0.50573	-0.120622	0.711962	-0.193306	0.545977	-0.214943	0.493739	0.0426909	0.921632	-0.102429	0.771847	-0.159582	0.62065	-0.156098	0.628349	0.144939	0.654435	-0.191304	0.65143	-0.202308	0.628349	0.500769	0.120379	0.437692	0.184227	-0.0330435	0.95884	-0.237719	0.593273
SB7096_S50_bin_6	FTS60	d__Bacteria;p__Firmicutes_A;c__Clostridia;o__Lachnospirales;f__Lachnospiraceae;g__UBA3282;s__UBA3282 sp009774175	12	-0.0151641	0.972294	-0.00679443	0.985726	0.00993031	0.985726	-0.256915	0.373089	0.02419	0.95884	-0.108717	0.744893	-0.148207	0.6457	0.116626	0.714835	-0.0589069	0.872024	0.0329268	0.941352	0.034669	0.941352	0.141093	0.657197	0.0608696	0.913247	0.190769	0.6457	-0.14	0.744893	-0.0292308	0.95884	0.0626087	0.910427	0.258046	0.559346
SB7105_S59_bin_3	FTS36	d__Bacteria;p__Firmicutes_A;c__Clostridia;o__Lachnospirales;f__Lachnospiraceae;g__UBA3282;s__UBA3282 sp009774575	13	0.25134	0.389044	0.22892	0.446165	0.298955	0.262485	0.204382	0.50573	0.13518	0.675181	-0.0797071	0.815908	0.0310681	0.947797	-0.0250516	0.95884	0.297166	0.29235	0.0865854	0.805198	0.0858885	0.807633	0.34251	0.197715	0.126957	0.781398	0.236154	0.571872	0.420769	0.208603	0.255385	0.527439	0.298261	0.456027	0.0954263	0.846599
GCF_000205025.1		d__Bacteria;p__Proteobacteria;c__Gammaproteobacteria;o__Burkholderiales;f__Burkholderiaceae;g__Parasutterella;s__Parasutterella excrementihominis	14	-0.161837	0.613779	-0.229094	0.446165	-0.0336237	0.941352	-0.309884	0.239889	-0.0430166	0.921804	-0.258461	0.378559	-0.359771	0.171323	-0.0241133	0.95884	-0.220445	0.48756	-0.147735	0.6457	-0.139373	0.654435	-0.0995951	0.777415	-0.0373913	0.956623	-0.209231	0.61727	0.128462	0.775304	0.0938462	0.838239	0.0208696	0.972294	0.204969	0.6457
SB7119_S73_bin_1	FTS73	d__Bacteria;p__Verrucomicrobiota;c__Verrucomicrobiae;o__Verrucomicrobiales;f__Akkermansiaceae;g__Akkermansia;s__Akkermansia muciniphila_A	15	0.280709	0.306882	0.260453	0.368961	0.233449	0.432741	0.572113	0.00558477	0.240258	0.442394	0.252453	0.396214	0.271729	0.347835	-0.207637	0.50573	0.446154	0.0815232	0.344774	0.180177	0.351394	0.171323	0.208704	0.50573	0.0878261	0.850246	0.322308	0.396214	0.362308	0.306882	0.606154	0.0345074	0.450435	0.180177	-0.331451	0.418186
GCF_000020225.1		d__Bacteria;p__Verrucomicrobiota;c__Verrucomicrobiae;o__Verrucomicrobiales;f__Akkermansiaceae;g__Akkermansia;s__Akkermansia muciniphila	16	0.400017	0.116666	0.397387	0.117587	0.320035	0.224174	0.654702	0.000889326	0.292579	0.306882	0.332817	0.208271	0.385958	0.135274	-0.0795646	0.815908	0.540486	0.0160873	0.379094	0.137484	0.385366	0.13021	0.245142	0.418549	0.247826	0.553591	0.543077	0.0823313	0.453846	0.171323	0.400769	0.239889	0.408696	0.239889	-0.21965	0.624281
GCA_000613385.1		d__Bacteria; p__Bacteroidota; c__Bacteroidia; o__Bacteroidales; f__Bacteroidaceae; g__Bacteroides; s__Bacteroides acidifaciens	17	-0.130725	0.674921	-0.0573171	0.872024	-0.308362	0.240538	-0.208302	0.498879	-0.000109457	0.99948	0.0802704	0.815386	0.031819	0.947683	0.235222	0.437438	-0.3583	0.175518	-0.0775261	0.817245	-0.083101	0.815386	-0.430364	0.0917379	0.0556522	0.921632	-0.2	0.635015	-0.151538	0.711962	-0.0384615	0.952523	-0.258261	0.53624	0.0920384	0.850246
SB7056_S10_bin_23	FTS01	d__Bacteria;p__Bacteroidota;c__Bacteroidia;o__Bacteroidales;f__Bacteroidaceae;g__Bacteroides;s__Bacteroides acidifaciens	18	-0.13116	0.674401	-0.0665505	0.849131	-0.284495	0.304288	-0.179989	0.57377	-0.00733363	0.985726	0.0628081	0.863124	0.0228083	0.95884	0.167386	0.602305	-0.354656	0.179915	-0.037108	0.937638	-0.0419861	0.921632	-0.437247	0.0823313	0.0652174	0.90245	-0.180769	0.654435	-0.160769	0.689862	-0.02	0.972294	-0.257391	0.537394	0.127047	0.7893
GCF_001688725.2		d__Bacteria;p__Bacteroidota;c__Bacteroidia;o__Bacteroidales;f__Bacteroidaceae;g__Bacteroides;s__Bacteroides caecimuris	19	-0.170552	0.593273	-0.0614983	0.863124	-0.391986	0.120956	-0.26885	0.347108	0.0178415	0.972294	0.0655307	0.853912	-0.0225268	0.95884	0.272565	0.347108	-0.308097	0.260163	-0.133101	0.66898	-0.138676	0.654435	-0.42753	0.0936348	-0.11913	0.794436	-0.264615	0.50573	-0.199231	0.636923	0.0338462	0.95884	-0.106087	0.815386	0.0479955	0.941352
SB7077_S31_bin_10	FTS10	d__Bacteria;p__Bacteroidota;c__Bacteroidia;o__Bacteroidales;f__Muribaculaceae;g__Duncaniella;s__Duncaniella sp001689575	20	-0.075646	0.821887	0.0662021	0.849643	-0.290244	0.291753	-0.246287	0.401629	0.0882224	0.811391	0.145332	0.65143	0.0627933	0.863124	0.371177	0.161323	-0.265789	0.368961	-0.0430314	0.920893	-0.0513937	0.889194	-0.268016	0.368961	-0.00956522	0.985726	-0.00384615	0.995117	-0.318462	0.401629	-0.184615	0.654435	-0.154783	0.711962	0.232072	0.602305
SB7071_S25_bin_9	FTS08	d__Bacteria;p__Bacteroidota;c__Bacteroidia;o__Bacteroidales;f__Muribaculaceae;g__Duncaniella;s__Duncaniella dubosii	21	-0.187633	0.55229	-0.0898955	0.791725	-0.36324	0.165851	-0.321558	0.222856	-0.00755254	0.985726	-0.0359574	0.941352	-0.0805331	0.815386	0.303153	0.262471	-0.274696	0.348721	-0.11324	0.722776	-0.125436	0.684625	-0.2083	0.506214	-0.115652	0.805198	-0.0584615	0.916223	-0.451538	0.171323	-0.173846	0.66898	-0.227826	0.591622	0.250141	0.57377
SB7108_S62_bin_21	FTS21	d__Bacteria;p__Bacteroidota;c__Bacteroidia;o__Bacteroidales;f__Muribaculaceae;g__CAG-873;s__	22	-0.0914201	0.7893	-0.016899	0.972294	-0.28676	0.297919	-0.138781	0.654435	-0.123577	0.707521	-0.0735108	0.836971	-0.0274076	0.958542	0.319103	0.235181	-0.187247	0.569015	-0.266028	0.351392	-0.271603	0.339573	-0.0823887	0.815386	-0.165217	0.689326	-0.193846	0.6457	-0.344615	0.349748	-0.453077	0.171323	-0.36	0.334123	0.232072	0.602305
GCF_001688845.2		d__Bacteria;p__Bacteroidota;c__Bacteroidia;o__Bacteroidales;f__Muribaculaceae;g__Muribaculum;s__Muribaculum intestinale	23	-0.436185	0.0815232	-0.340418	0.186988	-0.466551	0.0446116	-0.50991	0.0216108	-0.294659	0.306129	-0.149932	0.6457	-0.248076	0.401629	0.21261	0.493739	-0.494737	0.0345074	-0.323868	0.220304	-0.330139	0.206712	-0.526518	0.0197133	-0.0486957	0.940046	-0.450769	0.171323	-0.399231	0.239889	-0.407692	0.230208	-0.695652	0.00722356	0.394692	0.297919
SB7071_S25_bin_5	FTS27	d__Bacteria;p__Bacteroidota;c__Bacteroidia;o__Bacteroidales;f__Muribaculaceae;g__UBA7173;s__UBA7173 sp001689685	24	-0.477668	0.0368624	-0.43676	0.0815232	-0.397213	0.117587	-0.626737	0.0016779	-0.51018	0.0309661	-0.377318	0.149357	-0.415243	0.102354	0.081535	0.815386	-0.665992	0.000889326	-0.348084	0.177465	-0.354355	0.171323	-0.215385	0.493739	-0.223478	0.598211	-0.606154	0.0345074	-0.529231	0.0936348	-0.646154	0.0183514	-0.72087	0.00479805	0.443252	0.220304
SB7058_S12_bin_18	FTS29	d__Bacteria;p__Bacteroidota;c__Bacteroidia;o__Bacteroidales;f__Rikenellaceae;g__Alistipes;s__	25	0.00984792	0.985726	0.106446	0.747561	-0.245122	0.401629	0.175023	0.583096	-0.00645797	0.985726	0.0155847	0.972294	0.119861	0.707966	0.056671	0.872024	-0.0702429	0.846599	-0.0803136	0.815386	-0.0761324	0.821887	-0.22753	0.469308	0.109565	0.815386	-0.193077	0.6457	-0.0369231	0.95656	-0.0738462	0.872024	0.0286957	0.960838	-0.0434783	0.947683
SB7047_S1_bin_13	FTS28	d__Bacteria;p__Bacteroidota;c__Bacteroidia;o__Bacteroidales;f__Rikenellaceae;g__Alistipes;s__Alistipes sp002428825	26	-0.38189	0.135274	-0.182753	0.568718	-0.517247	0.0192331	-0.467221	0.0446116	-0.169987	0.606731	0.141201	0.654435	0.046743	0.911251	0.227998	0.456027	-0.328138	0.224174	-0.201045	0.513443	-0.211847	0.493739	-0.284211	0.319835	0.0443478	0.941352	-0.266154	0.50573	-0.142308	0.741231	-0.224615	0.58857	-0.130435	0.777415	-0.2524	0.573147
SB7099_S53_bin_3	FTS31	d__Bacteria;p__Bacteroidota;c__Bacteroidia;o__Bacteroidales;f__Rikenellaceae;g__Alistipes;s__Alistipes sp003979135	27	-0.343806	0.181578	-0.351394	0.171323	-0.126829	0.684029	-0.415037	0.0963939	-0.335048	0.221914	-0.166831	0.602305	-0.166886	0.602305	-0.14665	0.65143	-0.503846	0.0309661	-0.210976	0.493739	-0.220035	0.47366	-0.309514	0.257909	-0.0965217	0.837446	-0.364615	0.306129	-0.303846	0.428252	-0.54	0.0823313	-0.253043	0.54613	-0.00846979	0.985726
GCF_000969835.1		d__Bacteria;p__Bacteroidota;c__Bacteroidia;o__Bacteroidales;f__Tannerellaceae;g__Parabacteroides;s__Parabacteroides goldsteinii	28	-0.220402	0.47366	-0.0672474	0.848107	-0.461324	0.049349	-0.177724	0.57462	-0.0123687	0.984741	0.0120171	0.984741	-0.0124836	0.984741	0.261025	0.371703	-0.309109	0.257909	-0.201045	0.513443	-0.20662	0.504849	-0.413158	0.111034	0.00956522	0.985726	-0.397692	0.239924	-0.0738462	0.872024	0.0246154	0.970367	-0.0417391	0.947683	-0.0739695	0.884896
GCF_000487995.1		d__Bacteria;p__Deferribacterota;c__Deferribacteres;o__Deferribacterales;f__Mucispirillaceae;g__Mucispirillum;s__Mucispirillum schaedleri	29	-0.0874984	0.802751	-0.155226	0.628349	0.0536585	0.88091	-0.107157	0.744893	-0.140762	0.666984	-0.033892	0.941352	-0.0976159	0.778134	-0.317602	0.239068	-0.0062753	0.985726	-0.0766551	0.820776	-0.0696864	0.845759	-0.121862	0.707521	-0.34087	0.371157	-0.398462	0.239889	-0.256923	0.524877	-0.25	0.540245	-0.284348	0.48756	-0.207228	0.6457
GCF_001591685.1		d__Bacteria;p__Firmicutes;c__Bacilli;o__Lactobacillales;f__Lactobacillaceae;g__Ligilactobacillus;s__Ligilactobacillus murinus	30	0.079132	0.815386	0.15453	0.630854	-0.0944251	0.782875	-0.141221	0.654435	0.113288	0.741231	0.0566118	0.872024	0.20856	0.50573	0.259992	0.373089	-0.137854	0.667992	0.159756	0.62065	0.147213	0.6457	0.0801619	0.816518	-0.383478	0.289536	0.0784615	0.867054	-0.132308	0.765578	-0.171538	0.674401	0.0252174	0.970367	-0.083004	0.870646
SB7059_S13_bin_8	FTS55	d__Bacteria;p__Firmicutes_A;c__Clostridia;o__Lachnospirales;f__Lachnospiraceae;g__TF01-11;s__	31	-0.307987	0.240538	-0.28885	0.29419	-0.305226	0.249139	-0.234874	0.428252	-0.277364	0.349748	-0.240436	0.42279	-0.21269	0.493739	-0.0617377	0.86339	-0.195951	0.545977	-0.291115	0.289798	-0.287979	0.296182	0.0228745	0.95884	-0.342609	0.368961	-0.310769	0.415844	-0.0238462	0.97076	0.0446154	0.941352	-0.122609	0.7893	-0.212874	0.638703
SB7065_S19_bin_4	FTS59	d__Bacteria;p__Firmicutes_A;c__Clostridia;o__Lachnospirales;f__Lachnospiraceae;g__UBA3282;s__UBA3282 sp009774215	32	-0.183015	0.568718	-0.0696864	0.845759	-0.308014	0.240538	-0.213617	0.490644	-0.100591	0.778094	0.134817	0.66898	0.16698	0.602305	0.136705	0.667116	-0.115182	0.726029	-0.0101045	0.985726	-0.0222997	0.95884	-0.0111336	0.985726	-0.0295652	0.95884	-0.0992308	0.821887	-0.123077	0.782875	-0.125385	0.778533	-0.290435	0.476001	-0.425184	0.239889
GCF_001688705.2		d__Bacteria;p__Firmicutes_A;c__Clostridia;o__Oscillospirales;f__Acutalibacteraceae;g__Acutalibacter;s__Acutalibacter muris	33	-0.205238	0.50573	-0.120732	0.700034	-0.259233	0.368961	-0.149061	0.6457	-0.163748	0.624281	0.022532	0.95884	0.0834429	0.815386	0.141584	0.654435	-0.174494	0.594231	-0.024216	0.95884	-0.0378049	0.935273	-0.0708502	0.845759	-0.155652	0.711887	-0.136923	0.7537	-0.00461538	0.993571	-0.246154	0.548915	-0.371304	0.306882	-0.217391	0.628349
GCA_000438255.1		d__Bacteria;p__Firmicutes_A;c__Clostridia;o__TANB77;f__CAG-508;g__CAG-269;s__CAG-269 sp000438255	34	-0.161576	0.613779	-0.164634	0.602305	-0.141289	0.654435	-0.188352	0.552028	-0.273862	0.360585	0.0203727	0.966475	-0.0566923	0.872024	0.0814412	0.815386	-0.0536437	0.885958	-0.217944	0.481034	-0.221777	0.469308	-0.0840081	0.815386	-0.191304	0.65143	-0.169231	0.675181	-0.456923	0.171323	-0.538462	0.0823313	-0.453913	0.177465	0.256917	0.562447
GCA_001916005.1		d__Bacteria;p__Firmicutes_A;c__Clostridia;o__TANB77;f__CAG-508;g__CAG-269;s__CAG-269 sp001916005	35	-0.164277	0.602754	-0.168815	0.59769	-0.143728	0.65143	-0.179466	0.57377	-0.275504	0.354719	0.0238464	0.95884	-0.0565046	0.872024	0.0808782	0.815386	-0.0352227	0.941352	-0.236934	0.423343	-0.238328	0.419638	-0.0975709	0.781398	-0.181739	0.662016	-0.158462	0.697226	-0.435385	0.186988	-0.543077	0.0823313	-0.473043	0.165851	0.260305	0.553168
GCA_000435535.1		d__Bacteria;p__Firmicutes_A;c__Clostridia;o__TANB77;f__CAG-508;g__CAG-269;s__CAG-269 sp000435535	36	-0.142751	0.653909	-0.14216	0.654435	-0.147561	0.6457	-0.159254	0.620932	-0.220009	0.493739	0.0628081	0.863124	-0.027783	0.958012	0.0920435	0.7893	-0.0236842	0.95884	-0.215854	0.485387	-0.217596	0.48113	-0.108097	0.752989	-0.169565	0.683753	-0.133846	0.763224	-0.456923	0.171323	-0.519231	0.102354	-0.461739	0.171323	0.278374	0.514136
GCA_000431335.1		d__Bacteria;p__Firmicutes_A;c__Clostridia;o__TANB77;f__CAG-508;g__CAG-269;s__CAG-269 sp000431335	37	-0.188156	0.552028	-0.20453	0.50573	-0.148955	0.6457	-0.196803	0.527439	-0.296848	0.301399	-0.0171807	0.972294	-0.109349	0.744893	0.00666166	0.985726	-0.104049	0.765578	-0.235714	0.427989	-0.234669	0.428252	-0.136235	0.669573	-0.165217	0.689326	-0.219231	0.598053	-0.514615	0.107198	-0.568462	0.0605666	-0.49913	0.130277	0.264822	0.546174
GCA_000437215.1		d__Bacteria;p__Firmicutes_A;c__Clostridia;o__TANB77;f__CAG-508;g__CAG-269;s__CAG-269 sp000437215	38	-0.176914	0.575354	-0.177352	0.57462	-0.179268	0.57377	-0.208564	0.498879	-0.238726	0.446165	0.0433742	0.920893	-0.0675803	0.849131	0.070182	0.845759	-0.0580972	0.872024	-0.253833	0.380125	-0.254878	0.378559	-0.143522	0.654435	-0.156522	0.711067	-0.182308	0.654435	-0.459231	0.171323	-0.493077	0.127972	-0.43913	0.197402	0.247883	0.57462
GCA_001916035.1		d__Bacteria;p__Firmicutes_A;c__Clostridia;o__TANB77;f__CAG-508;g__CAG-269;s__CAG-269 sp001916035	39	-0.128807	0.67702	-0.139895	0.654435	-0.13885	0.654435	-0.171277	0.591622	-0.224934	0.485223	0.0406516	0.925424	-0.0569739	0.872024	0.0828486	0.815386	-0.0417004	0.924229	-0.24338	0.402674	-0.24547	0.401629	-0.129555	0.684306	-0.177391	0.66898	-0.190769	0.6457	-0.443077	0.179915	-0.542308	0.0823313	-0.45913	0.171323	0.25127	0.57377
SB7053_S7_bin_3	FTS69	d__Bacteria;p__Firmicutes_A;c__Clostridia;o__TANB77;f__CAG-508;g__UBA7001;s__	40	-0.0611791	0.86339	-0.187979	0.552028	0.0541812	0.879443	-0.147667	0.6457	-0.225153	0.485223	-0.1274	0.684306	-0.206026	0.50573	-0.262338	0.368961	-0.169433	0.602305	-0.0851916	0.810201	-0.0754355	0.821887	-0.115789	0.72407	-0.0478261	0.941352	-0.400769	0.239889	-0.472308	0.154079	-0.427692	0.197715	-0.415652	0.230208	0.127047	0.7893
