## Supplementary material for "Fecal microbial transfer and complex carbohydrates mediate protection against COPD": Table S11

### Sheet: Table S10
Table S10. 16S rRNA amplicon sequencing data summary
sample	timepoint	treatment	mouse_id	tissue	filtered_reads	ncbi_biosample
S6492	Week_2	air_own	A1	fecal	2366	SAMN19820471
S6493	Week_2	air_own	A2	fecal	2652	SAMN19820479
S6494	Week_2	air_own	A3	fecal	3796	SAMN19820487
S6495	Week_2	air_own	A4	fecal	3063	SAMN19820495
S6496	Week_2	air_own	A5	fecal	2946	SAMN19820503
S6497	Week_2	air_own	A6	fecal	2834	SAMN19820511
S6498	Week_2	air_share	AS1	fecal	3811	SAMN19820519
S6499	Week_2	air_share	AS2	fecal	2907	SAMN19820527
S6500	Week_2	air_share	AS3	fecal	3473	SAMN19820535
S6501	Week_2	air_share	AS4	fecal	4224	SAMN19820543
S6502	Week_2	air_share	AS5	fecal	3876	SAMN19820551
S6503	Week_2	air_share	AS6	fecal	4735	SAMN19820559
S6504	Week_2	smoke_own	S1	fecal	3793	SAMN19820567
S6505	Week_2	smoke_own	S2	fecal	3634	SAMN19820575
S6506	Week_2	smoke_own	S3	fecal	4002	SAMN19820583
S6507	Week_2	smoke_own	S4	fecal	2588	SAMN19820591
S6508	Week_2	smoke_own	S5	fecal	4829	SAMN19820599
S6509	Week_2	smoke_own	S6	fecal	4859	SAMN19820607
S6510	Week_2	smoke_share	SS1	fecal	3940	SAMN19820615
S6511	Week_2	smoke_share	SS2	fecal	4930	SAMN19820623
S6512	Week_2	smoke_share	SS3	fecal	4664	SAMN19820631
S6513	Week_2	smoke_share	SS5	fecal	4150	SAMN19820640
S6514	Week_2	smoke_share	SS6	fecal	5271	SAMN19820648
S6674	Week_8	air_own	A1	colon	5813	SAMN19820449
S6675	Week_8	air_own	A2	colon	3992	SAMN19820450
S6676	Week_8	air_own	A3	colon	3348	SAMN19820451
S6677	Week_8	air_own	A4	colon	3398	SAMN19820452
S6678	Week_8	air_own	A5	colon	2053	SAMN19820453
S6679	Week_8	air_own	A6	colon	6710	SAMN19820454
S6680	Week_8	air_share	AS1	colon	2459	SAMN19820455
S6681	Week_8	air_share	AS2	colon	7190	SAMN19820456
S6682	Week_8	air_share	AS3	colon	3732	SAMN19820457
S6683	Week_8	air_share	AS4	colon	1664	SAMN19820458
S6684	Week_8	air_share	AS5	colon	6612	SAMN19820459
S6685	Week_8	air_share	AS6	colon	3692	SAMN19820460
S6686	Week_8	smoke_own	S1	colon	7315	SAMN19820461
S6688	Week_8	smoke_own	S3	colon	5835	SAMN19820462
S6689	Week_8	smoke_own	S4	colon	7056	SAMN19820463
S6690	Week_8	smoke_own	S5	colon	6330	SAMN19820464
S6691	Week_8	smoke_own	S6	colon	7548	SAMN19820465
S6692	Week_8	smoke_share	SS1	colon	4642	SAMN19820466
S6693	Week_8	smoke_share	SS2	colon	5378	SAMN19820467
S6694	Week_8	smoke_share	SS3	colon	5910	SAMN19820468
S6695	Week_8	smoke_share	SS5	colon	6607	SAMN19820469
S6696	Week_8	smoke_share	SS6	colon	4374	SAMN19820470
S6720	Week_8	air_own	A1	cecum	6227	SAMN19820427
S6721	Week_8	air_own	A2	cecum	6316	SAMN19820428
S6722	Week_8	air_own	A3	cecum	7452	SAMN19820429
S6723	Week_8	air_own	A4	cecum	7276	SAMN19820430
S6724	Week_8	air_own	A5	cecum	5114	SAMN19820431
S6725	Week_8	air_own	A6	cecum	8887	SAMN19820432
S6726	Week_8	air_share	AS1	cecum	4837	SAMN19820433
S6727	Week_8	air_share	AS2	cecum	2883	SAMN19820434
S6728	Week_8	air_share	AS3	cecum	5936	SAMN19820435
S6729	Week_8	air_share	AS4	cecum	4658	SAMN19820436
S6730	Week_8	air_share	AS5	cecum	6261	SAMN19820437
S6731	Week_8	air_share	AS6	cecum	3974	SAMN19820438
S6733	Week_8	smoke_own	S2	cecum	6585	SAMN19820439
S6734	Week_8	smoke_own	S3	cecum	7309	SAMN19820440
S6735	Week_8	smoke_own	S4	cecum	4677	SAMN19820441
S6736	Week_8	smoke_own	S5	cecum	6109	SAMN19820442
S6737	Week_8	smoke_own	S6	cecum	6846	SAMN19820443
S6738	Week_8	smoke_share	SS1	cecum	5023	SAMN19820444
S6739	Week_8	smoke_share	SS2	cecum	6031	SAMN19820445
S6740	Week_8	smoke_share	SS3	cecum	9863	SAMN19820446
S6741	Week_8	smoke_share	SS5	cecum	7406	SAMN19820447
S6742	Week_8	smoke_share	SS6	cecum	6042	SAMN19820448
S6743	Week_8	air_own	A1	ileum	5634	SAMN19820656
S6744	Week_8	air_own	A2	ileum	4281	SAMN19820657
S6745	Week_8	air_own	A3	ileum	2066	SAMN19820658
S6746	Week_8	air_own	A4	ileum	5975	SAMN19820659
S6747	Week_8	air_own	A5	ileum	3867	SAMN19820660
S6748	Week_8	air_own	A6	ileum	2003	SAMN19820661
S6749	Week_8	air_share	AS1	ileum	5585	SAMN19820662
S6750	Week_8	air_share	AS2	ileum	5593	SAMN19820663
S6751	Week_8	air_share	AS3	ileum	3347	SAMN19820664
S6752	Week_8	air_share	AS4	ileum	3737	SAMN19820665
S6753	Week_8	air_share	AS5	ileum	6607	SAMN19820666
S6754	Week_8	air_share	AS6	ileum	6298	SAMN19820667
S6755	Week_8	smoke_own	S1	ileum	4150	SAMN19820668
S6756	Week_8	smoke_own	S2	ileum	4062	SAMN19820669
S6757	Week_8	smoke_own	S3	ileum	3765	SAMN19820670
S6758	Week_8	smoke_own	S4	ileum	3253	SAMN19820671
S6759	Week_8	smoke_own	S5	ileum	3735	SAMN19820672
S6760	Week_8	smoke_own	S6	ileum	4094	SAMN19820673
S6761	Week_8	smoke_share	SS1	ileum	5580	SAMN19820674
S6762	Week_8	smoke_share	SS2	ileum	8049	SAMN19820675
S6763	Week_8	smoke_share	SS3	ileum	5984	SAMN19820676
S6764	Week_8	smoke_share	SS5	ileum	8714	SAMN19820677
S6765	Week_8	smoke_share	SS6	ileum	5953	SAMN19820678
S7223	Week_7	air_own	A1	fecal	4810	SAMN19820472
S7224	Week_7	air_own	A2	fecal	4310	SAMN19820480
S7225	Week_7	air_own	A3	fecal	2440	SAMN19820488
S7226	Week_7	air_own	A4	fecal	3516	SAMN19820496
S7227	Week_7	air_own	A5	fecal	3552	SAMN19820504
S7228	Week_7	air_own	A6	fecal	3734	SAMN19820512
S7229	Week_7	air_share	AS1	fecal	2497	SAMN19820520
S7230	Week_7	air_share	AS2	fecal	5653	SAMN19820528
S7231	Week_7	air_share	AS3	fecal	5033	SAMN19820536
S7232	Week_7	air_share	AS4	fecal	4460	SAMN19820544
S7233	Week_7	air_share	AS5	fecal	3423	SAMN19820552
S7234	Week_7	air_share	AS6	fecal	5717	SAMN19820560
S7235	Week_7	smoke_own	S1	fecal	4733	SAMN19820568
S7236	Week_7	smoke_own	S2	fecal	4101	SAMN19820576
S7237	Week_7	smoke_own	S3	fecal	4648	SAMN19820584
S7238	Week_7	smoke_own	S4	fecal	5695	SAMN19820592
S7239	Week_7	smoke_own	S5	fecal	5797	SAMN19820600
S7240	Week_7	smoke_own	S6	fecal	2301	SAMN19820608
S7241	Week_7	smoke_share	SS1	fecal	4600	SAMN19820616
S7242	Week_7	smoke_share	SS2	fecal	4112	SAMN19820624
S7243	Week_7	smoke_share	SS3	fecal	3976	SAMN19820632
S7244	Week_7	smoke_share	SS5	fecal	2718	SAMN19820641
S7245	Week_7	smoke_share	SS6	fecal	5344	SAMN19820649
S7299	Week_1	air_own	A1	fecal	2368	SAMN19820473
S7300	Week_1	air_own	A2	fecal	8183	SAMN19820481
S7301	Week_1	air_own	A3	fecal	14635	SAMN19820489
S7302	Week_1	air_own	A4	fecal	9623	SAMN19820497
S7303	Week_1	air_own	A5	fecal	7505	SAMN19820505
S7304	Week_1	air_own	A6	fecal	11168	SAMN19820513
S7305	Week_1	air_share	AS1	fecal	10724	SAMN19820521
S7306	Week_1	air_share	AS2	fecal	10817	SAMN19820529
S7307	Week_1	air_share	AS3	fecal	4161	SAMN19820537
S7308	Week_1	air_share	AS4	fecal	7257	SAMN19820545
S7309	Week_1	air_share	AS5	fecal	7064	SAMN19820553
S7310	Week_1	air_share	AS6	fecal	11303	SAMN19820561
S7311	Week_1	smoke_own	S1	fecal	8508	SAMN19820569
S7312	Week_1	smoke_own	S2	fecal	13774	SAMN19820577
S7313	Week_1	smoke_own	S3	fecal	10190	SAMN19820585
S7314	Week_1	smoke_own	S4	fecal	14005	SAMN19820593
S7315	Week_1	smoke_own	S5	fecal	11513	SAMN19820601
S7316	Week_1	smoke_own	S6	fecal	12937	SAMN19820609
S7317	Week_1	smoke_share	SS1	fecal	8344	SAMN19820617
S7318	Week_1	smoke_share	SS2	fecal	8955	SAMN19820625
S7319	Week_1	smoke_share	SS3	fecal	14229	SAMN19820633
S7320	Week_1	smoke_share	SS4	fecal	17293	SAMN19820639
S7321	Week_1	smoke_share	SS5	fecal	16753	SAMN19820642
S7322	Week_1	smoke_share	SS6	fecal	12866	SAMN19820650
S7324	Week_8	air_own	A1	fecal	5121	SAMN19820474
S7325	Week_8	air_own	A2	fecal	4245	SAMN19820482
S7326	Week_8	air_own	A3	fecal	4278	SAMN19820490
S7327	Week_8	air_own	A4	fecal	3478	SAMN19820498
S7328	Week_8	air_own	A5	fecal	3443	SAMN19820506
S7329	Week_8	air_own	A6	fecal	4307	SAMN19820514
S7330	Week_8	air_share	AS1	fecal	4626	SAMN19820522
S7331	Week_8	air_share	AS2	fecal	3484	SAMN19820530
S7332	Week_8	air_share	AS3	fecal	3963	SAMN19820538
S7333	Week_8	air_share	AS4	fecal	6272	SAMN19820546
S7334	Week_8	air_share	AS5	fecal	4352	SAMN19820554
S7335	Week_8	air_share	AS6	fecal	3373	SAMN19820562
S7336	Week_8	smoke_own	S1	fecal	4856	SAMN19820570
S7337	Week_8	smoke_own	S2	fecal	3103	SAMN19820578
S7338	Week_8	smoke_own	S3	fecal	5158	SAMN19820586
S7339	Week_8	smoke_own	S4	fecal	3612	SAMN19820594
S7340	Week_8	smoke_own	S5	fecal	3327	SAMN19820602
S7341	Week_8	smoke_own	S6	fecal	3842	SAMN19820610
S7342	Week_8	smoke_share	SS1	fecal	4404	SAMN19820618
S7343	Week_8	smoke_share	SS2	fecal	1863	SAMN19820626
S7344	Week_8	smoke_share	SS3	fecal	4911	SAMN19820634
S7345	Week_8	smoke_share	SS5	fecal	2401	SAMN19820643
S7346	Week_8	smoke_share	SS6	fecal	2054	SAMN19820651
S7457	Week_6	air_own	A1	fecal	5709	SAMN19820475
S7458	Week_6	air_own	A2	fecal	4406	SAMN19820483
S7459	Week_6	air_own	A3	fecal	4342	SAMN19820491
S7460	Week_6	air_own	A4	fecal	3529	SAMN19820499
S7461	Week_6	air_own	A5	fecal	5323	SAMN19820507
S7462	Week_6	air_own	A6	fecal	4304	SAMN19820515
S7463	Week_6	air_share	AS1	fecal	5326	SAMN19820523
S7464	Week_6	air_share	AS2	fecal	4403	SAMN19820531
S7465	Week_6	air_share	AS3	fecal	3394	SAMN19820539
S7466	Week_6	air_share	AS4	fecal	2419	SAMN19820547
S7467	Week_6	air_share	AS5	fecal	5004	SAMN19820555
S7468	Week_6	air_share	AS6	fecal	4786	SAMN19820563
S7469	Week_6	smoke_own	S1	fecal	4974	SAMN19820571
S7470	Week_6	smoke_own	S2	fecal	3103	SAMN19820579
S7471	Week_6	smoke_own	S3	fecal	5327	SAMN19820587
S7472	Week_6	smoke_own	S4	fecal	4554	SAMN19820595
S7473	Week_6	smoke_own	S5	fecal	3539	SAMN19820603
S7474	Week_6	smoke_own	S6	fecal	5643	SAMN19820611
S7475	Week_6	smoke_share	SS1	fecal	5710	SAMN19820619
S7476	Week_6	smoke_share	SS2	fecal	5239	SAMN19820627
S7477	Week_6	smoke_share	SS3	fecal	3612	SAMN19820635
S7478	Week_6	smoke_share	SS5	fecal	3574	SAMN19820644
S7479	Week_6	smoke_share	SS6	fecal	4759	SAMN19820652
S7481	Week_3	air_own	A1	fecal	4970	SAMN19820476
S7482	Week_3	air_own	A2	fecal	4107	SAMN19820484
S7483	Week_3	air_own	A3	fecal	4458	SAMN19820492
S7484	Week_3	air_own	A4	fecal	7123	SAMN19820500
S7485	Week_3	air_own	A5	fecal	5945	SAMN19820508
S7486	Week_3	air_own	A6	fecal	4448	SAMN19820516
S7487	Week_3	air_share	AS1	fecal	4912	SAMN19820524
S7488	Week_3	air_share	AS2	fecal	3890	SAMN19820532
S7489	Week_3	air_share	AS3	fecal	5313	SAMN19820540
S7490	Week_3	air_share	AS4	fecal	7162	SAMN19820548
S7491	Week_3	air_share	AS5	fecal	5444	SAMN19820556
S7492	Week_3	air_share	AS6	fecal	5591	SAMN19820564
S7493	Week_3	smoke_own	S1	fecal	5277	SAMN19820572
S7494	Week_3	smoke_own	S2	fecal	3089	SAMN19820580
S7495	Week_3	smoke_own	S3	fecal	4472	SAMN19820588
S7496	Week_3	smoke_own	S4	fecal	6251	SAMN19820596
S7497	Week_3	smoke_own	S5	fecal	6108	SAMN19820604
S7498	Week_3	smoke_own	S6	fecal	4258	SAMN19820612
S7499	Week_3	smoke_share	SS1	fecal	4963	SAMN19820620
S7500	Week_3	smoke_share	SS2	fecal	3795	SAMN19820628
S7501	Week_3	smoke_share	SS3	fecal	5431	SAMN19820636
S7502	Week_3	smoke_share	SS5	fecal	8062	SAMN19820645
S7503	Week_3	smoke_share	SS6	fecal	6224	SAMN19820653
S7599	Week_4	air_own	A1	fecal	3447	SAMN19820477
S7600	Week_4	air_own	A2	fecal	3619	SAMN19820485
S7601	Week_4	air_own	A3	fecal	11685	SAMN19820493
S7602	Week_4	air_own	A4	fecal	5696	SAMN19820501
S7603	Week_4	air_own	A5	fecal	4649	SAMN19820509
S7604	Week_4	air_own	A6	fecal	4885	SAMN19820517
S7605	Week_4	air_share	AS1	fecal	4781	SAMN19820525
S7606	Week_4	air_share	AS2	fecal	3220	SAMN19820533
S7607	Week_4	air_share	AS3	fecal	5492	SAMN19820541
S7608	Week_4	air_share	AS4	fecal	2570	SAMN19820549
S7609	Week_4	air_share	AS5	fecal	3110	SAMN19820557
S7610	Week_4	air_share	AS6	fecal	3522	SAMN19820565
S7611	Week_4	smoke_own	S1	fecal	3768	SAMN19820573
S7612	Week_4	smoke_own	S2	fecal	4873	SAMN19820581
S7613	Week_4	smoke_own	S3	fecal	954	SAMN19820589
S7614	Week_4	smoke_own	S4	fecal	3221	SAMN19820597
S7615	Week_4	smoke_own	S5	fecal	3931	SAMN19820605
S7616	Week_4	smoke_own	S6	fecal	3252	SAMN19820613
S7617	Week_4	smoke_share	SS1	fecal	4286	SAMN19820621
S7618	Week_4	smoke_share	SS2	fecal	3473	SAMN19820629
S7619	Week_4	smoke_share	SS3	fecal	3647	SAMN19820637
S7620	Week_4	smoke_share	SS5	fecal	3116	SAMN19820646
S7621	Week_4	smoke_share	SS6	fecal	3932	SAMN19820654
S7622	Week_5	air_own	A1	fecal	6073	SAMN19820478
S7623	Week_5	air_own	A2	fecal	5684	SAMN19820486
S7624	Week_5	air_own	A3	fecal	5760	SAMN19820494
S7625	Week_5	air_own	A4	fecal	3000	SAMN19820502
S7626	Week_5	air_own	A5	fecal	6236	SAMN19820510
S7627	Week_5	air_own	A6	fecal	5563	SAMN19820518
S7628	Week_5	air_share	AS1	fecal	6729	SAMN19820526
S7629	Week_5	air_share	AS2	fecal	6921	SAMN19820534
S7630	Week_5	air_share	AS3	fecal	4233	SAMN19820542
S7631	Week_5	air_share	AS4	fecal	6243	SAMN19820550
S7632	Week_5	air_share	AS5	fecal	4890	SAMN19820558
S7633	Week_5	air_share	AS6	fecal	6078	SAMN19820566
S7634	Week_5	smoke_own	S1	fecal	7156	SAMN19820574
S7635	Week_5	smoke_own	S2	fecal	5345	SAMN19820582
S7636	Week_5	smoke_own	S3	fecal	5118	SAMN19820590
S7637	Week_5	smoke_own	S4	fecal	5637	SAMN19820598
S7638	Week_5	smoke_own	S5	fecal	4143	SAMN19820606
S7639	Week_5	smoke_own	S6	fecal	6371	SAMN19820614
S7640	Week_5	smoke_share	SS1	fecal	4136	SAMN19820622
S7641	Week_5	smoke_share	SS2	fecal	4614	SAMN19820630
S7642	Week_5	smoke_share	SS3	fecal	8569	SAMN19820638
S7643	Week_5	smoke_share	SS5	fecal	6455	SAMN19820647
S7644	Week_5	smoke_share	SS6	fecal	4689	SAMN19820655
