## Supplementary material for "Fecal microbial transfer and complex carbohydrates mediate protection against COPD": Table S13

### Sheet: Table S12
Table S12. Correlation statistics based on 16S rRNA amplicon sequencing data
	k__Bacteria; p__Bacteroidetes; c__Bacteroidia; o__Bacteroidales; f__S24-7; g__; s__; 91ca2f6ae7f0e96d7ff568cda5a07344		k__Bacteria; p__Bacteroidetes; c__Bacteroidia; o__Bacteroidales; f__S24-7; g__; s__; ce5bdd42a0ab97c5b19f02b32c225373		k__Bacteria; p__Firmicutes; c__Clostridia; o__Clostridiales; f__; g__; s__; e16a1483c6df21a45a9becb3ac44251a		k__Bacteria; p__Firmicutes; c__Clostridia; o__Clostridiales; f__Ruminococcaceae; g__; s__; 254b3f17d5d0cb44ce618a8abe5435a7		k__Bacteria; p__Bacteroidetes; c__Bacteroidia; o__Bacteroidales; f__S24-7; g__; s__; 66d33beca8c7289e343c5d6b789acf92
	rho	Pvalue	rho	Pvalue	rho	Pvalue	rho	Pvalue	rho	Pvalue
Total leukocytes	0.643503	0.0312768	0.469492	0.0940469	-0.393785	0.156424	-0.365537	0.170345	-0.40226	0.152785
Neutrophils	0.589267	0.0559221	0.494324	0.10919	-0.318885	0.291212	-0.353973	0.237094	-0.417957	0.163567
Macrophages	0.532468	0.0581712	0.462338	0.10919	-0.27013	0.333913	-0.312987	0.258664	-0.546753	0.0559221
Lymphocytes	0.221878	0.491849	0.0939112	0.745298	-0.0175439	0.944915	-0.192982	0.55368	-0.104231	0.72527
Parenchymal inflammation	0.733835	0.0149948	0.627068	0.0312768	-0.58797	0.0462235	-0.403008	0.158638	-0.470677	0.10919
Alveolar diameter	0.708824	0.0312768	0.602941	0.0581712	-0.441176	0.163567	-0.452941	0.158638	-0.255882	0.458778
Work of breathing	0.59585	0.0312768	0.566206	0.039453	-0.333992	0.20413	-0.363636	0.163567	-0.492095	0.0693488
Compliance	0.104743	0.690687	0.118577	0.690687	0.104743	0.690687	-0.189723	0.491849	-0.0424901	0.860592
Volume	0.104743	0.690687	0.118577	0.690687	0.104743	0.690687	-0.189723	0.491849	-0.0424901	0.860592
Total lung capacity	0.433794	0.10919	0.401186	0.149591	-0.261858	0.328517	-0.151186	0.60226	-0.103755	0.690687
