## Supplementary material for "Fecal microbial transfer and complex carbohydrates mediate protection against COPD": Table S15

### Sheet: Table S14
Table S14. Correlation statistics for bacterial genera and proteins
Protein Genus	g__Absiella	g__Acetivibrio_A	g__Aerococcus	g__Bilophila	g__CAG-307	g__CAG-411	g__CAG-495	g__CAG-628	g__CAG-873	g__Corynebacterium	g__Enterococcus_B	g__F0058	g__Lactobacillus_B	g__Lactonifactor	g__Mailhella	g__Rikenella	g__Savagella	g__Staphylococcus_A	g__TF01-11	g__UBA7182
JAIDPLKN_07135|Flagellin	0.113932	-0.00479567	0.759299	0.0233739	0.259542	0.071349	0.556878	0.583245	0.629072	0.721114	0.52932	0.592575	0.490527	0.0425523	0.0343568	0.253395	0.571628	0.746233	-0.128514	-0.0706347
Group2-4A_GL0117956|[gene] locus=scaffold100993_1:3433:6216:+ [Complete] codon-table.11	0.729832	0.701303	-0.0272536	0.758026	0.714994	0.643879	0.276837	0.293677	0.197612	0.132632	0.100494	0.312933	0.0171857	0.733214	0.581812	0.621694	0.268912	0.101324	0.47373	0.53682
ECLHMCBJ_33538|Flagellin	0.834609	0.822344	-0.167202	0.883769	0.791287	0.741513	0.225066	0.240094	0.119401	0.026887	0.0234117	0.260988	-0.0672622	0.851289	0.6754	0.683092	0.213155	-0.0142612	0.577812	0.641402
AAEHAFLO_23628|hypothetical protein	-0.0759646	-0.192714	0.802767	-0.178383	0.0805525	-0.0975733	0.509318	0.532435	0.606155	0.719972	0.527642	0.537055	0.509297	-0.151651	-0.119717	0.0990834	0.526892	0.754666	-0.261421	-0.217669
S-Fe12_GL0020284|[gene] locus=scaffold31076_8:8941:9822:+ [Complete] codon-table.11	0.808586	0.785223	-0.0852848	0.846673	0.781474	0.715463	0.269649	0.286593	0.175774	0.0964095	0.0742794	0.307471	-0.0161577	0.817522	0.648668	0.677499	0.259716	0.0595586	0.539457	0.605889
FIPGINFI_61036|hypothetical protein	-0.020482	-0.13895	0.797687	-0.120383	0.134324	-0.04851	0.52834	0.552644	0.618821	0.727296	0.533258	0.558703	0.508682	-0.0956276	-0.0752644	0.145729	0.545249	0.759492	-0.22461	-0.176251
AELOFPMA_23737|Chaperone protein DnaK	-0.176171	-0.28774	0.798069	-0.28141	-0.0192514	-0.185656	0.465631	0.486173	0.572411	0.69402	0.508167	0.48808	0.501545	-0.251526	-0.198976	0.0119967	0.484116	0.732681	-0.324227	-0.289667
GFDOOBDM_124810|Flagellin	-0.0230716	-0.139053	0.781845	-0.12109	0.1287	-0.0501858	0.516635	0.540383	0.605632	0.712204	0.52218	0.546243	0.498437	-0.0967281	-0.07615	0.14026	0.533238	0.743885	-0.222065	-0.174932
2-1_GL0023541|[gene] locus=scaffold84296_2:292:2151:- [Complete] codon-table.11	0.794562	0.787396	-0.18932	0.845112	0.74748	0.707085	0.193991	0.207361	0.0900576	-0.00205086	0.00201334	0.227002	-0.0832918	0.81328	0.645222	0.644144	0.18202	-0.0424091	0.558079	0.616722
BGMILIAL_56674|putative FKBP-type peptidyl-prolyl cis-trans isomerase FkpA	-0.143663	-0.257657	0.804567	-0.248606	0.014089	-0.157271	0.483149	0.504681	0.587255	0.707002	0.51783	0.50751	0.507238	-0.219595	-0.173632	0.0412665	0.501443	0.744571	-0.305171	-0.267317
S-Fe10_GL0161840|[gene] locus=scaffold65834_1:3235:5163:+ [Complete] codon-table.11	-0.0449105	-0.163319	0.804585	-0.1465	0.111552	-0.0702902	0.523101	0.547027	0.616897	0.728347	0.533921	0.552491	0.511931	-0.120733	-0.0951812	0.126146	0.5404	0.761827	-0.242054	-0.19543
KADFGFIB_129004|hypothetical protein	0.722034	0.717822	-0.187402	0.76988	0.676273	0.643129	0.165948	0.17762	0.0698005	-0.0159563	-0.00850501	0.195341	-0.0855046	0.740491	0.587462	0.5822	0.154749	-0.0532344	0.511212	0.563535
MC-6-2_GL0066754|[gene] locus=scaffold46704_1:6715:8220:- [Complete] codon-table.11	0.785799	0.771114	-0.136464	0.829477	0.749071	0.697347	0.226003	0.240804	0.128839	0.0445406	0.0361416	0.260649	-0.0499373	0.799529	0.634351	0.647434	0.215228	0.00662255	0.538463	0.599652
EONKHONN_72038|Putative flagellin YvzB	0.85273	0.828836	-0.0949093	0.893515	0.823176	0.754713	0.281028	0.298743	0.181477	0.0971154	0.0749926	0.320719	-0.0202142	0.862622	0.68445	0.713469	0.270449	0.0580574	0.570226	0.639972
S-Fe3_GL0036677|[gene] locus=scaffold89146_3:3:788:- [Lack both ends] codon-table.11	0.831636	0.812184	-0.118295	0.874612	0.797828	0.737027	0.256765	0.273242	0.156827	0.0711079	0.0558271	0.294461	-0.0361554	0.843707	0.669421	0.690551	0.245908	0.0320048	0.562944	0.629346
NCNNNEME_11281|Rubrerythrin	-0.15366	-0.265462	0.792901	-0.257492	0.00196305	-0.165631	0.471258	0.492185	0.575115	0.694141	0.508355	0.49465	0.49931	-0.228504	-0.180711	0.0302857	0.489408	0.731667	-0.308468	-0.272235
10_GL0058340|[gene] locus=scaffold24158_6:45687:46676:+ [Complete] codon-table.11	0.786056	0.794551	-0.29142	0.849015	0.719305	0.703493	0.121865	0.131855	0.00751295	-0.0975447	-0.0680529	0.150424	-0.148928	0.81438	0.646015	0.615927	0.107843	-0.141563	0.579716	0.631181
AELOFPMA_03744|Glucosamine-6-phosphate deaminase 1	0.806473	0.808177	-0.252144	0.86524	0.747063	0.719975	0.156544	0.16825	0.0444096	-0.0571075	-0.0383087	0.187688	-0.122867	0.83112	0.65933	0.641517	0.143138	-0.100428	0.582351	0.6381
MH-6-5_GL0136822|[gene] locus=scaffold92892_1:735:1514:- [Complete] codon-table.11	-0.187771	-0.290661	0.74354	-0.286624	-0.0412642	-0.193791	0.424256	0.442822	0.526209	0.641495	0.469597	0.443968	0.466156	-0.258005	-0.204159	-0.00913907	0.441717	0.678494	-0.317183	-0.287083
NBEKDNOL_06040|Acyl-[acyl-carrier-protein]--UDP-N-acetylglucosamine O-acyltransferase	-0.224544	-0.325772	0.743412	-0.32463	-0.0775801	-0.226175	0.409298	0.426968	0.515075	0.633435	0.463524	0.427131	0.464331	-0.294806	-0.233362	-0.0407706	0.427126	0.671952	-0.340653	-0.313827
