## Supplementary material for "Fecal microbial transfer and complex carbohydrates mediate protection against COPD": Table S16

### Sheet: Table S15
Table S15. Proteins significantly different by ANOVA
Accession	Description	12 wk Air Control		12 wk CS Control		8 wk CS + 4 wk rest Control		12 wk Air FMT		12 wk CS FMT		8 wk CS + 4 wk rest FMT		ANOVA
		Mean Abundance	Standard Deviation	Mean Abundance	Standard Deviation	Mean Abundance	Standard Deviation	Mean Abundance	Standard Deviation	Mean Abundance	Standard Deviation	Mean Abundance	Standard Deviation	f.value	p.value	FDR
EAAGGHIE_52928	Xylose isomerase	381.367	97.2289	72.53a	46.3959	63.20a	52.0597	32.83a	17.7945	0	0	50.0333	49.1351	20.713	1.5985e-05	0.0021686
MOHGOIMN_14291	Xylose isomerase	32.7333	21.2185	148.57a	17.4907	25.9b	24.6611	47.2667	53.5337	203.17d	59.652	142.37e	38.6526	10.852	0.00040178	0.015478
JEBNIELK_20660	Xylose isomerase	196.833	29.2398	49.83a	36.0597	56.13a	39.2714	81.03a	13.6639	104.833	25.7104	111.4	41.1792	8.2664	0.0013803	0.029717
GFDOOBDM_36378	Urease subunit alpha	15.8333	8.36441	260.83a	74.7781	30.53b	26.5259	20.4	35.3338	184.6d	24.7388	87.8	99.9682	10.242	0.00052604	0.017128
BGMILIAL_35735	Rubrerythrin-1	154.833	47.0166	59.53a	5.55818	7.53a	13.0481	17.73a	18.949	312.4b	16.029	48.00e	39.5789	53.798	8.4116e-08	6.847e-05
NCNNNEME_11281	Rubrerythrin	62.2667	32.9245	52.8667	51.8329	34.2333	13.9536	38.6	18.1934	333.37bd	76.1221	78.67e	12.4058	23.807	7.6519e-06	0.0015572
BFKNMOOO_95237	Rubrerythrin	44.7667	29.5392	134.367	14.6401	22.53b	5.68888	45.8667	44.2184	190.33d	67.7928	162.17de	22.9653	11.061	0.00036734	0.015478
OHPGDCBE_02582	Rubrerythrin	143.1	31.9736	73.3	34.8165	43.17a	25.3902	66.9667	18.6151	199.07d	73.5	74.4e	10.2132	7.1575	0.0025574	0.047182
A0A0R4J042	Resistin-like beta OS=Mus musculus OX=10090 GN=Retnlb PE=4 SV=1	342.833	66.7103	67.2667	7.68657	29.5	21.418	79.5333	55.9563	43.1333	15.6366	37.7	24.7	29.167	2.5597e-06	0.00069453
BGMILIAL_56674	putative FKBP-type peptidyl-prolyl cis-trans isomerase FkpA	0	0	25.3667	43.9364	29.4	50.9223	40.6333	50.7366	444.57bd	196.434	60.03e	57.754	10.657	0.00043733	0.015478
AAEHAFLO_09769	Phosphoglycerate kinase	0	0	275.4a	56.6336	107.9b	105.029	0	0	65.73b	49.9633	150.9d	53.7975	9.8874	0.00061874	0.017988
DDANGBHE_01567	Phosphoglycerate kinase	137.167	40.9346	90.0667	50.2491	41.1	42.5961	47.3	15.3013	212.23bd	61.0286	72.17e	22.3129	7.2531	0.0024189	0.045894
OAAINPAA_37387	Phosphoenolpyruvate carboxykinase (ATP)	8.13333	8.6379	86.2333	20.4688	104.9	69.9884	72.3333	71.1869	73.4	41.4004	255.067	9.40762	10.016	0.00058319	0.017582
JLBHEPJE_11998	Phosphatidylserine decarboxylase proenzyme	252.033	21.1051	77.23a	35.7371	89.73a	62.037	43.83a	48.2702	115.9	31.3307	21.3667	17.8696	13.039	0.00016702	0.012231
OHPGDCBE_23239	Multiple sugar-binding protein	521.967	313.229	37.53a	20.9343	9.33a	8.11316	1.30a	1.3	25.7667	26.3959	4.1	5.23737	7.7762	0.0017992	0.03572
Q80Z19	Mucin-2 (Fragments) OS=Mus musculus OX=10090 GN=Muc2 PE=1 SV=2	141.067	44.203	168.067	26.6083	50.73ab	8.11439	73.77a	29.8463	112.933	13.4422	53.4	11.0014	10.812	0.00040885	0.015478
P28825	Meprin A subunit alpha OS=Mus musculus OX=10090 GN=Mep1a PE=1 SV=4	72.4333	69.6855	244.47a	7.08543	38.37b	33.8854	51.4667	47.4275	160.60d	22.0218	32.63e	34.5523	13.092	0.00016375	0.012231
EAAGGHIE_49748	Malate dehydrogenase	4.9	5.003	130.73a	19.137	66.6ab	27.2838	31.1667	11.7547	216.07bd	17.9881	150.5cde	35.497	40.124	4.3993e-07	0.00017905
AAEHAFLO_23628	hypothetical protein	2.86667	4.53909	88.3667	36.4097	39.1	31.1572	34.7667	40.6332	405.03bd	199.413	29.90e	34.4684	9.2554	0.00083559	0.022672
FIPGINFI_61036	hypothetical protein	10.8333	12.9114	12.3	6.44903	39.5	30.086	1.23333	1.49778	464.10bd	247.904	72.03e	72.2207	8.6244	0.0011455	0.025901
AELOFPMA_03744	Glucosamine-6-phosphate deaminase 1	0	0	60	103.923	335.47ab	158.742	12.9667	12.079	14.9	12.9317	176.633	55.3318	8.0097	0.0015836	0.032225
JAIDPLKN_07135	Flagellin	13.5667	5.80201	151.733	76.4711	83.8667	60.2316	27.6333	32.1528	286.1d	102.936	37.1e	36.587	8.6861	0.0011099	0.025813
GFDOOBDM_124810	Flagellin	11.4333	11.0699	122.167	110.14	44.0667	30.3385	23.2	40.1836	377.73bd	186.145	21.40e	37.0659	7.1238	0.0026084	0.047182
P28843	Dipeptidyl peptidase 4 OS=Mus musculus OX=10090 GN=Dpp4 PE=1 SV=3	62.5333	30.6852	196.77a	86.08	46.47b	30.0806	71.4667	40.2176	193.57d	10.15	29.20e	15.0502	9.0665	0.00091678	0.023321
JHAAJMEH_61520	Deoxyuridine 5'-triphosphate nucleotidohydrolase	0	0	96.3	83.4615	114.167	108.527	14.4333	24.9993	43.6667	75.6329	331.43cde	18.0359	11.268	0.00033658	0.015221
Q60997	Deleted in malignant brain tumors 1 protein OS=Mus musculus OX=10090 GN=Dmbt1 PE=1 SV=2	200.333	22.0874	80.37a	26.7081	73.50a	39.2187	50.40a	22.9654	92	42.6733	103.4	22.339	8.8217	0.001036	0.025556
AELOFPMA_23737	Chaperone protein DnaK	56.6667	6.6335	141.97a	28.8391	54.13b	18.8227	62.4333	11.1164	195.53d	28.3941	89.27e	25.2017	21.119	1.4435e-05	0.0021686
FGCHLBHM_23685	Catalase	271.4	55.3266	60.53a	37.6517	47.77a	34.6262	86.57a	72.7086	74.1333	58.0156	59.6667	23.5288	8.7415	0.001079	0.025813
GDJJNAEL_42303	Alkyl hydroperoxide reductase subunit C	3	5.19615	288.87a	116.638	68.5b	16.5502	31.3333	28.6207	128.367	87.601	79.9333	14.1005	8.257	0.0013873	0.029717
NBEKDNOL_06040	Acyl-[acyl-carrier-protein]--UDP-N-acetylglucosamine O-acyltransferase	98.5333	28.5717	84.3333	86.5277	0	0	0	0	397.67bd	155.3	19.47e	17.043	12.63	0.00019493	0.012231
S-Fe7_GL0114232	[gene] locus=scaffold96213_5:1:1149:+ [Lack both ends] codon-table.11	28.4	25.0982	206.4a	94.2652	50.37b	87.2376	16.7333	16.3173	294.37d	58.9288	3.80e	3.36452	12.617	0.00019596	0.012231
MH-6-5_GL0136822	[gene] locus=scaffold92892_1:735:1514:- [Complete] codon-table.11	0	0	214.83a	91.2866	13.73b	12.1138	14.7333	16.461	297.03d	51.6425	59.7e	62.6314	18.44	2.9269e-05	0.0034036
7-5_GL0037143	[gene] locus=scaffold73404_3:3:1067:+ [Lack both ends] codon-table.11	17.2	23.7514	227.87a	87.0248	23.63b	40.9341	9.7	8.69655	289.37d	86.4016	32.20e	38.2941	14.873	8.7234e-05	0.0083038
S-Fe20_GL0014431	[gene] locus=scaffold72089_6:2:577:+ [Lack both ends] codon-table.11	78.3333	51.2602	196.4	67.3665	30.63b	27.5555	18.0333	10.6157	238.23d	70.8174	38.43e	31.9384	11.322	0.00032903	0.015221
1A-dyr2-07_GL0042967	[gene] locus=scaffold6960_13:28287:29543:- [Complete] codon-table.11	85.4333	11.2696	131.4	65.9073	43.5	40.7935	50.4	24.2407	207.97d	33.3515	81.33e	24.8846	8.14	0.0014764	0.030815
11_GL0092640	[gene] locus=scaffold67633_15:2014:2907:+ [Complete] codon-table.11	270.933	53.6675	107.33a	16.5844	81.90a	71.156	37.90a	42.9557	65.5	33.3216	36.4667	18.4912	12.093	0.00024042	0.012231
S-Fe10_GL0161840	[gene] locus=scaffold65834_1:3235:5163:+ [Complete] codon-table.11	59.6667	33.246	91.9333	21.1897	49.7333	47.3618	47.6333	42.0108	245.73bd	68.6211	105.30e	14.451	10.097	0.00056189	0.017582
7-1_GL0064260	[gene] locus=scaffold58423_3:35368:36705:- [Complete] codon-table.11	120.3	23.1337	143.833	43.7429	59.8333	22.6677	42.8667	29.3458	183.27d	60.6831	49.97e	27.5925	7.2492	0.0024244	0.045894
34_GL0044793	[gene] locus=scaffold51833_1:2693:4312:+ [Complete] codon-table.11	0	0	12.6333	21.8816	134.467	41.3959	121.533	91.5317	27.7	23.9931	303.63cde	88.0734	12.285	0.00022289	0.012231
37_GL0012400	[gene] locus=scaffold327_5:2:502:+ [Lack 5'-end] codon-table.11	395.967	195.935	114.30a	38.388	48.80a	49.567	33.10a	30.1829	0	0	7.8	13.51	9.3422	0.00080109	0.022486
7-1_GL0005788	[gene] locus=scaffold30141_7:5245:6423:+ [Complete] codon-table.11	27.9333	33.2422	303.47a	97.8443	60.70b	105.135	33.1667	42.2247	150.267	86.2573	24.4667	27.3542	6.9926	0.0028185	0.049874
MH-6-5_GL0047696	[gene] locus=scaffold27751_1:189:905:+ [Lack 3'-end] codon-table.11	8.76667	9.57723	326.53a	91.0544	7.77b	7.77775	3.23333	1.85023	231.63d	159.201	22.03e	15.9331	10.671	0.00043468	0.015478
10_GL0058340	[gene] locus=scaffold24158_6:45687:46676:+ [Complete] codon-table.11	8.13333	14.0873	18.9333	32.7935	357.93ab	145.141	12.8	22.1703	0	0	202.13ce	95.4945	12.187	0.00023158	0.012231
1A-dyr4-07_GL0025512	[gene] locus=scaffold23921_1:134:2098:+ [Complete] codon-table.11	25.8667	18.5877	277.43a	48.1326	43.77b	43.0679	4.5	2.36432	204.80d	121.771	43.60e	52.2214	10.348	0.00050162	0.017013
S-Fe10_GL0021215	[gene] locus=scaffold1208_2:3380:4546:- [Complete] codon-table.11	12.7	11.034	118.8	52.5407	59.6667	16.7381	34.8333	37.0411	136.2	91.8413	237.77cd	23.6276	9.085	0.00090843	0.023321
40_GL0030895	[gene] locus=scaffold11278_2:5070:5834:+ [Complete] codon-table.11	48.6667	36.5537	201.77a	44.3396	16.47b	28.5211	4.8	8.31384	238.37d	51.1322	89.97e	70.555	14.722	9.1811e-05	0.0083038
a=p<0.05 vs 12 wk Air Control
b=p<0.05 vs 12 wk CS Control
c=p<0.05 vs 8 wk CS + 4 wk rest Control
d=p<0.05 vs 12 wk Air FMT
e=p<0.05 vs 12 wk CS FMT
