## Supplementary material for "Fecal microbial transfer and complex carbohydrates mediate protection against COPD": Table S17

### Sheet: Table S16
Table S17. List of primers
Target	Forward Primer	Reverse Primer
Actb	5'-GGAGAAAATCTGGCACCACA-3'	5'-AGAGGCGTACAGGGATAGCA-3'
Tlr2	5'-TGTAGGGGCTTCACTTCTCTGCTT-3'	5'-AGACTCCTGAGCAGAACAGCGTTT-3'
Tlr3	5'-TCCAACTGGAGAACCTCCAAGAAC-3'	5'-TTCAAGAGGAGGGCGAATAACTTG-3'
Tlr4	5'- TGGTTGCAGAAAATGCCAGG-3'	5'- GGAACTACCTCTATGCAGGGAT-3'
Tlr9	5'-GAGAGACCCTGGTGTGGAA-3'	5'-CCTTCGACGGAGACCCATGT-3'
