## Supplementary material for "Fecal microbial transfer and complex carbohydrates mediate protection against COPD": Table S18

### Sheet: Table S17
Table S17. List of antibodies for CYToF analysis
Label	Specificity	Monoclonal antibody
89	CD24	M1/69
110	CD45	30-F11
141	Ly6G	1A8
142	CD11c	N418
143	FceR1a	Mar-1
144	CD16/32	2.4G2
145	CD4	RM4-5
146	Siglec-F	E50-2440
147	CD103	20000000
148	CD11b	M1/70
149	CD19	6D5
150	pRb	ps807
151	ABCA1	1422
152	CD3e	145-2C11
153	Cyclin B1	40
154	F4/80	BM8
155	CD138	281-2
156	CD48	HM48-1
158	CD135	A2F10
159	B220	RA3-6B2
160	CD62L	MEL-14
161	CD34	RAM34
162	Ki67	11F6
163	CD64	X54-5/7.1
164	Ly6A/E	D7
165	CD115	AFS98
166	CD117	2B8
167	CD150	TC15-12F12.2
168	CD8a	53-6.7
169	CD172a	P84
170	NK-1.1	PK136
171	CD80	16-10A1
172	CD86	GL1
173	CD127	A7R34
174	IA/IE	M5/114
175	CCR2	475301
176	Ly6C	HK1.4
