## Supplementary material for "Fecal microbial transfer and complex carbohydrates mediate protection against COPD": Table S19

### Sheet: Sheet1
Table S19. List of antibodies for flow cytometry
	Antibody	Fluorochrome	Company name
	CD45	FITC	BD Biosciences
	CD4	BV650	BD Biosciences
	MHCII (1-A/I-E)	BV510	BD Biosciences
	Ly6G	BV711	BD Biosciences
	Ly6C	PE-Cy	BD Biosciences
	CD64 (Colon only)	AF647	BD Biosciences
	F4/80 (Lung only)	AF647	BD Biosciences
	CD11b	APC-Cy	BD Biosciences
	CD11c (Lung only)	BV650	BD Biosciences
	Siglec-F	BV786	BD Biosciences
	TIM-4 (Colon only)	PE	BD Biosciences
	FVS700	AF-700	BD Biosciences
